# Base editing of *EIF4E* creates novel resistance alleles against bymoviruses in winter barley

**DOI:** 10.64898/2026.09.04.749431

**Authors:** Robert Eric Hoffie, Antje Habekuss, Dragan Perovic, Iris Hoffie, Frank Ordon, Jochen Kumlehn

## Abstract

The barley yellow mosaic virus disease is one of the most important threats of barley production in Europe and Asia. Transmitted by the soil-borne plasmodiophorid *Polymyxa graminis*, there are no direct control options against the causal bymoviruses *Barley Yellow Mosaic Virus* (BaYMV) and *Barley Mild Mosaic Virus* (BaMMV). Resistance breeding is thus the only viable approach and has been very successful in the past, with the resistance-conferring alleles *rym4* and *rym5* of the EUKARYOTIC TRANSLATION INITIATION FACTOR 4E being used extensively in European winter barley breeding. However, virus strains have meanwhile overcome this resistance. Therefore, there is an urgent need for new sources of resistance. Genome editing with Cas endonucleases is a timely and promising approach in this respect. However, the small insertions and deletions that frequently arise during site-directed mutagenesis usually lead to the knockout of the target genes. In the case of *EIF4E*, loss-of-function is accompanied by significant yield reduction. Consequently, more precisely edited alleles with retained function are necessary for crop improvement. The present study represents the first application of base editing in barley plants, using the *EIF4E* gene as an example. Base exchanges were made at two positions in this gene using an nCas9-cytidine deaminase fusion, resulting in a total of 10 novel *EIF4E* alleles in addition to the introduction of a single nucleotide polymorphism that is part of *rym4*. Two of these newly generated alleles led to resistance upon BaMMV inoculation without adverse effects on yield, proving this approach promising to generate new material for resistance breeding.
