## Supplementary material for "Base editing of *EIF4E* creates novel resistance alleles against bymoviruses in winter barley": Table S1 oligos

### Sheet: Tabelle1
Name	5'->3' sequence
Primer
TM_CDA1_f_NGS	GACGACGGAGACGGGTC
TM_CDA1_r_NGS	GATGGGGTGGATGGTGCTC
TM_ADA2_CDA3_f_NGS	CATCACCCTAGCAAGTTGAATG
TM_ADA2_CDA3_r_NGS	GTATGCAACCAAAATGTGTCAG
TM_CDA4_f_NGS	GTTGCTGGCATTGATTGGTG
TM_CDA4_r_NGS	GAATACATACCTGAGCAGTTTC
TM_ADA5_f_NGS	CAGCATGTATTTGTTTCTAAGC
TM_ADA5_r_NGS	CCCAGCGTATCGGTGATAGC
TM_CDA1_f_Sanger	CTTGGTGTGTCTACTACTACTAG
TM_CDA1_r_Sanger	GAAGGTAGGAAACCCTGGCG
TM_ADA2_CDA3_CDA4_f_Sanger	GTCTTCAGCAGGTTATTTGC
TM_ADA2_CDA3_CDA4_r_Sanger	GTTAAGGGTGCTGCATACATC
TM_ADA5_f_Sanger	GTACTCCACTGGGTGGCAAG
TM_ADA5_r_Sanger	GCAATTCACAGCAACACATG
cas9_f	TTTAGCCCTGCCTTCATACG
cas9_r	TTAATCATGTGGGCCAGAGC
hpt_f	CACGATCGGCTCTAGATCGG
hpt_r	CGGGAGATGCAATAGGTCAG
gRNA oligos
EIF4E_CDA1_fw	TGGC AGTCCCGGGCGGTGGCCTGG
EIF4E_CDA1_rv	AAAC CCAGGCCACCGCCCGGGACT
EIF4E_ADA2_fw	TGGC GGTAAATGGACCATCAGTTG
EIF4E_ADA2_rv	AAAC CAACTGATGGTCCATTTACC
EIF4E_CDA3_fw	TGGC GGACCATCAGTTGTGGCAAA
EIF4E_CDA3_rv	AAAC TTTGCCACAACTGATGGTCC
EIF4E_CDA4_fw	TGGC ACCAGGAAAGAGTAGCTATC
EIF4E_CDA4_rv	AAAC GATAGCTACTCTTTCCTGGT
EIF4E_ADA5_fw	TGGC ACTGGACTACAAGGACTCCAT
EIF4E_ADA5_rv	AAAC ATGGAGTCCTTGTAGTCCAGT
