## Supplementary material for "Base editing of *EIF4E* creates novel resistance alleles against bymoviruses in winter barley": Table S2 M2 plant data genotype

### Sheet: M2_CDA1
			coded amino acids	Ser + Arg
			coding triplets in editing window	TCC + CGG
			rym4_I	TCC->TTC
			EIF4E_CDA1	AGTCCCGGGCGGTGGCCTGG
Plant	hyg	Cas9	Seq target EIF4E_CDA1	amino acids
BPR42/1_P3			M1: 61 % mutated NGS reads
BPR42_1_P3_1	+	+	wt	Ser + Arg
BPR42_1_P3_2	+	+	wt	Ser + Arg
BPR42_1_P3_3	-	-	wt	Ser + Arg
BPR42_1_P3_4	+	+	heterozygous TG/CC + CGG	Cys/Ser + Arg
BPR42_1_P3_5	+	+	homozygous TTT + CGG	Phe + Arg
BPR42_1_P3_6	+	+	homozygous TGC + CGG	Cys + Arg
BPR42_1_P3_7	-	-	homozygous TTC + CGG	Phe + Arg
BPR42_1_P3_8	+	+	InDel heterozygous
BPR42_1_P3_9	-	-	homozygous TTC + CGG	Phe + Arg
BPR42_1_P3_10	+	+	homozygous TTC + CGG	Phe + Arg
BPR42_1_P3_11	+	+	homozygous TGC + CGG	Cys + Arg
BPR42_1_P3_12	+	+	heterozygous TGC + C/TGG	Cys + Arg/Trp
BPR44/1_P1			M1: 13 % mutated NGS reads
BRP44_1_P1_1	+	+	wt	Ser + Arg
BRP44_1_P1_2	+	+	wt	Ser + Arg
BRP44_1_P1_3	+	+	wt	Ser + Arg
BRP44_1_P1_4	+	+	wt	Ser + Arg
BRP44_1_P1_5	+	+	wt	Ser + Arg
BRP44_1_P1_6	+	+	wt	Ser + Arg
BRP44_1_P1_7	+	+	wt	Ser + Arg
BRP44_1_P1_8	+	+	heterozygous TG/CC + CGG	Cys/Ser + Arg
BRP44_1_P1_9	+	+	wt	Ser + Arg
BRP44_1_P1_10	+	+	heterozygous TCT/C + CGG	Ser/Ser + Arg
BRP44_1_P1_11	+	+	wt	Ser + Arg
BRP44_1_P1_12	+	+	wt	Ser + Arg
BRP44_1_P1_13	+	+	wt	Ser + Arg
BRP44_1_P1_14	+	+	wt	Ser + Arg
BRP44_1_P1_15	+	+	wt	Ser + Arg
BRP44_1_P1_16	+	+	heterozygous TT/CC + CGG + GC/TG	Phe/Ser + Arg + Ala/Val
BRP44_1_P1_17	+	+	wt	Ser + Arg
BRP44_1_P1_18	+	+	heterozygous TG/CC + CGG	Cys/Ser + Arg
BRP44_1_P1_19	+	+	heterozygous TG/CC + CGG	Cys/Ser + Arg
BRP44_1_P1_20	+	+	InDel heterozygous
BRP44_1_P1_21	+	+	heterozygous TCC/T + CGG	Ser/Ser + Arg
BRP44_1_P1_22	+	+	wt	Ser + Arg
BRP44_1_P1_23	+	+	heterozygous TT/CC + CGG	Phe/Ser + Arg
BRP44_1_P1_24	+	+	heterozygous TCC/T + CGG	Ser/Ser + Arg
BPR49/1_P1			M1: 18 % mutated NGS reads
BPR49_1_P1_1	+	+	homozygous TTC + CGG	Phe + Arg
BPR49_1_P1_2	+	+	homozygous TTC + CGG	Phe + Arg
BPR49_1_P1_3	+	+	homozygous TTC + CGG	Phe + Arg
BPR49_1_P1_4	+	+	homozygous TTC + CGG	Phe + Arg
BPR49_1_P1_5	+	+	homozygous TTC + CGG	Phe + Arg
BPR49_1_P1_6	+	+	homozygous TTC + CGG	Phe + Arg
BPR49_1_P1_7	+	+	homozygous TTC + CGG	Phe + Arg
BPR49_1_P1_8	+	+	homozygous TTC + CGG	Phe + Arg
BPR49_1_P1_9	+	+	homozygous TTC + CGG	Phe + Arg
BPR49_1_P1_10	+	+	homozygous TTC + CGG	Phe + Arg
BPR49_1_P1_11	+	+	homozygous TTC + CGG	Phe + Arg
BPR49_1_P1_12	+	+	homozygous TTC + CGG	Phe + Arg
BPR49_1_P1_13	+	+	homozygous TTC + CGG	Phe + Arg
BPR49_1_P1_14	+	+	homozygous TTC + CGG	Phe + Arg
BPR49_1_P1_15	+	+	homozygous TTC + CGG	Phe + Arg
BPR49_1_P1_16	+	+	homozygous TTC + CGG	Phe + Arg
BPR49_1_P1_17	+	+	homozygous TTC + CGG	Phe + Arg
BPR49_1_P1_18	-	-	-	died
BPR49_1_P1_19	+	+	homozygous TTC + CGG	Phe + Arg
BPR49_1_P1_20	+	+	heterozygous TTC + C/TGG	Ser + Arg/ Trp
BPR49_1_P1_21	+	+	homozygous TTC + CGG	Phe + Arg
BPR49_1_P1_22	-	-	-	died
BPR49_1_P1_23	+	+	homozygous TTC + CGG	Phe + Arg
BPR49_1_P1_24	+	+	homozygous TTC + CGG	Phe + Arg
BPR49/1_P3			M1: 56 % mutated NGS reads
BPR49_1_P3_1	+	+	heterozygous TTC + C/TGG	Phe + Arg/ Trp
BPR49_1_P3_2	+	+	homozygous TTC + CGG	Phe + Arg
BPR49_1_P3_3	+	+	homozygous TTC + CGG	Phe + Arg
BPR49_1_P3_4	+	+	homozygous TTC + CGG	Phe + Arg
BPR49_1_P3_5	+	+	InDel heterozygous
BPR49_1_P3_6	+	+	homozygous TTC + CGG	Phe + Arg
BPR49_1_P3_7	+	+	homozygous TTC + CGG	Phe + Arg
BPR49_1_P3_8	+	+	sequencing failed
BPR49_1_P3_9	+	+	heterozygous TTC/T + CGG	Phe/Phe + Arg
BPR49_1_P3_10	+	+	homozygous TTC + CGG	Phe + Arg
BPR49_1_P3_11	+	+	homozygous TTC + CGG	Phe + Arg
BPR49_1_P3_12	+	+	homozygous TTC + CGG	Phe + Arg
BPR49_1_P3_13	-	+	homozygous TTC + CGG	Phe + Arg
BPR49_1_P3_14	+	+	homozygous TTC + CGG	Phe + Arg
BPR49_1_P3_15	+	+	homozygous TTC + CGG	Phe + Arg
BPR49_1_P3_16	+	+	heterozygous TTC + CGG + GCG + GTG + GC/TC	Phe + Arg + Ala + Val + Ala/Val
BPR49_1_P3_17	+	+	homozygous TTC + CGG	Phe + Arg
BPR49_1_P3_18	+	+	homozygous TTC + CGG	Phe + Arg
BPR49_1_P3_19	+	+	homozygous TTC + CGG	Phe + Arg
BPR49_1_P3_20	+	+	homozygous TTC + CGG	Phe + Arg
BPR49_1_P3_21	-	-	-	died
BPR49_1_P3_22	+	+	homozygous TTC + CGG	Phe + Arg
BPR49_1_P3_23	+	+	homozygous TTC + CGG	Phe + Arg
BPR49_1_P3_24	+	+	homozygous TTC + CGG	Phe + Arg
Igri wild-type control
Igri_wt_1	-	-	wt
Igri_wt_2	-	-	wt
Igri_wt_3	-	-	wt
Igri_wt_4	-	-	wt
Igri_wt_5	-	-	wt
Igri_wt_6	-	-	wt
Igri_wt_7	-	-	wt
Igri_wt_8	-	-	wt
Igri_wt_9	-	-	wt
Igri_wt_10	-	-	wt
Igri_wt_11	-	-	wt
Igri_wt_12	-	-	wt

### Sheet: M2_ADA2
			coded amino acids	Lys
			coding triplets in editing window	AAA
			EIF4E_ADA2	GGTAAATGGACCATCAGTTG
Plant	hyg	Cas9	Sequence target	amino acids
BPR43/2_P6			6 % mutated NGS reads
BPR43_2_P6_1	+	+	wt	Lys
BPR43_2_P6_2	+	+	wt	Lys
BPR43_2_P6_3	-	-	sequencing failed	Lys
BPR43_2_P6_4	+	+	wt	Lys
BPR43_2_P6_5	-	-	wt	Lys
BPR43_2_P6_6	+	+	wt	Lys
BPR43_2_P6_7	+	+	wt	Lys
BPR43_2_P6_8	+	+	wt	Lys
BPR43_2_P6_9	+	-	sequencing failed	Lys
BPR43_2_P6_10	+	+	wt	Lys
BPR43_2_P6_11	+	+	wt	Lys
BPR43_2_P6_12	+	+	wt	Lys
BPR43_2_P6_13	+	+	wt	Lys
BPR43_2_P6_14	+	+	wt	Lys
BPR43_2_P6_15	+	+	wt	Lys
BPR43_2_P6_16	+	+	wt	Lys
BPR43_2_P6_17	+	+	wt	Lys
BPR43_2_P6_18	+	+	wt	Lys
BPR43_2_P6_19	+	+	wt	Lys
BPR43_2_P6_20	+	+	wt	Lys
BPR43_2_P6_21	+	+	wt	Lys
BPR43_2_P6_22	+	-	wt	Lys
BPR43_2_P6_23	+	+	wt	Lys
BPR43_2_P6_24	+	+	wt	Lys
BPR43/2_P9			M1: 16 % mutated NGS reads
BPR43_2_P9_1	+	+	wt	Lys
BPR43_2_P9_2	+	+	wt	Lys
BPR43_2_P9_3	+	+	wt	Lys
BPR43_2_P9_4	+	+	wt	Lys
BPR43_2_P9_5	+	+	wt	Lys
BPR43_2_P9_6	+	+	wt	Lys
BPR43_2_P9_7	+	+	wt	Lys
BPR43_2_P9_8	+	+	wt	Lys
BPR43_2_P9_9	+	+	wt	Lys
BPR43_2_P9_10	+	+	wt	Lys
BPR43_2_P9_11	+	+	wt	Lys
BPR43_2_P9_12	+	+	wt	Lys
BPR43_2_P9_13	+	+	wt	Lys
BPR43_2_P9_14	+	+	wt	Lys
BPR43_2_P9_15	+	+	wt	Lys
BPR43_2_P9_16	+	+	wt	Lys
BPR43_2_P9_17	+	+	wt	Lys
BPR43_2_P9_18	+	+	wt	Lys
BPR43_2_P9_19	+	+	wt	Lys
BPR43_2_P9_20	+	+	wt	Lys
BPR43_2_P9_21	+	+	wt	Lys
BPR43_2_P9_22	-	-		died
BPR43_2_P9_23	+	+	wt	Lys
BPR43_2_P9_24	+	+	wt	Lys
BPR43/2_P14			M1: 8 % mutated NGS reads
BPR43_2_P14_1	+	+	wt	Lys
BPR43_2_P14_2	+	+	wt	Lys
BPR43_2_P14_3	+	+	wt	Lys
BPR43_2_P14_4	+	+	wt	Lys
BPR43_2_P14_5	+	+	wt	Lys
BPR43_2_P14_6	+	+	wt	Lys
BPR43_2_P14_7	+	+	wt	Lys
BPR43_2_P14_8	+	+	wt	Lys
BPR43_2_P14_9	+	+	wt	Lys
BPR43_2_P14_10	+	+	wt	Lys
BPR43_2_P14_11	+	+	wt	Lys
BPR43_2_P14_12	+	+	sequencing failed	Lys
BPR43_2_P14_13	+	+	wt	Lys
BPR43_2_P14_14	+	+	wt	Lys
BPR43_2_P14_15	+	+	wt	Lys
BPR43_2_P14_16	+	+	wt	Lys
BPR43_2_P14_17	+	+	wt	Lys
BPR43_2_P14_18	+	+	wt	Lys
BPR43_2_P14_19	+	+	wt	Lys
BPR43_2_P14_20	+	+	wt	Lys
BPR43_2_P14_21	+	+	wt	Lys
BPR43_2_P14_22	+	+	wt	Lys
BPR43_2_P14_23	+	+	wt	Lys
BPR43_2_P14_24	+	-	wt	Lys
BPR47/2_P1			M1: 7 % mutated NGS reads
BPR47_2_P1_1	+	-	wt	Lys
BPR47_2_P1_2	+	+	wt	Lys
BPR47_2_P1_3	+	+	wt	Lys
BPR47_2_P1_4	+	+	wt	Lys
BPR47_2_P1_5	+	+	wt	Lys
BPR47_2_P1_6	+	+	wt	Lys
BPR47_2_P1_7	+	+	wt	Lys
BPR47_2_P1_8	+	+	wt	Lys
BPR47_2_P1_9	+	+	wt	Lys
BPR47_2_P1_10	+	+	wt	Lys
BPR47_2_P1_11	-	-	-	died
BPR47_2_P1_12	+	+	wt	Lys
BPR47_2_P1_13	+	+	wt	Lys
BPR47_2_P1_14	+	+	wt	Lys
BPR47_2_P1_15	+	+	wt	Lys
BPR47_2_P1_16	+	+	wt	Lys
BPR47_2_P1_17	+	+	wt	Lys
BPR47_2_P1_18	+	+	wt	Lys
BPR47_2_P1_19	+	+	wt	Lys
BPR47_2_P1_20	+	+	wt	Lys
BPR47_2_P1_21	+	+	wt	Lys
BPR47_2_P1_22	+	+	wt	Lys
BPR47_2_P1_23	-	-	wt	Lys
BPR47_2_P1_24	+	+	wt	Lys
Igri wild-type control
Igri_wt_1	-	-	wt	Lys
Igri_wt_2	-	-	wt	Lys
Igri_wt_3	-	-	wt	Lys
Igri_wt_4	-	-	wt	Lys
Igri_wt_5	-	-	wt	Lys
Igri_wt_6	-	-	wt	Lys
Igri_wt_7	-	-	wt	Lys
Igri_wt_8	-	-	wt	Lys
Igri_wt_9	-	-	wt	Lys
Igri_wt_10	-	-	wt	Lys
Igri_wt_11	-	-	wt	Lys
Igri_wt_12	-	-	wt	Lys

### Sheet: M2_CDA4
			coded amino acids	Asn + Gln
			coding triplets in editing window	AAC + CAG
			EIF4E_CDA4	ACCAGGAAAGAGTAGCTATC
Plant	hyg	Cas9	Seq target	amino acids
BPR42/3_P2			M1: 19 % mutated NGS reads
BPR42_3_P2_1	+	-	wt	Asn + Gln
BPR42_3_P2_2	+	-	wt	Asn + Gln
BPR42_3_P2_3	-	-	wt	Asn + Gln
BPR42_3_P2_4	+	-	wt	Asn + Gln
BPR42_3_P2_5	+	-	wt	Asn + Gln
BPR42_3_P2_6	+	-	wt	Asn + Gln
BPR42_3_P2_7	-	-	wt	Asn + Gln
BPR42_3_P2_8	-	-	wt	Asn + Gln
BPR42_3_P2_9	+	+	wt	Asn + Gln
BPR42_3_P2_10	+	-	wt	Asn + Gln
BPR42_3_P2_11	-	-	wt	Asn + Gln
BPR42_3_P2_12	+	-	wt	Asn + Gln
BPR42_3_P2_13	+	-	wt	Asn + Gln
BPR42_3_P2_14	+	-	wt	Asn + Gln
BPR42_3_P2_15	+	-	wt	Asn + Gln
BPR42_3_P2_16	+	-	wt	Asn + Gln
BPR42_3_P2_17	+	+	wt	Asn + Gln
BPR42_3_P2_18	+	-	wt	Asn + Gln
BPR42_3_P2_19	+	-	wt	Asn + Gln
BPR42_3_P2_20	+	-	wt	Asn + Gln
BPR42_3_P2_21	+	-	wt	Asn + Gln
BPR42_3_P2_22	+	-	wt	Asn + Gln
BPR42_3_P2_23	+	-	wt	Asn + Gln
BPR42_3_P2_24	+	-	sequencing failed
BPR42/3_P4			M1: 61 % mutated NGS reads
BPR42_3_P4_1	+	+	heterozygous AAC/T + C/TAG	Asn/Asn + Gln/*
BPR42_3_P4_2	+	+	heterozygous AAC + C/TAG	Asn + Gln/*
BPR42_3_P4_3	+	+	homozygous AAC + GAG	Asn + Glu
BPR42_3_P4_4	+	+	homozygous AAC + GAG	Asn + Glu
BPR42_3_P4_5	+	+	homozygous AAC + GAG	Asn + Glu
BPR42_3_P4_6	+	+	heterozygous AAC/T + GAG	Asn/ Asn + Glu
BPR42_3_P4_7	+	+	heterozygous AAC + C/TAG	Asn + Gln/*
BPR42_3_P4_8	-	-	homozygous AAC + GAG	Asn + Gln
BPR42_3_P4_9	-	-	-	died
BPR42_3_P4_10	-	-	-	died
BPR42_3_P4_11	-	-	-	died
BPR42_3_P4_12	+	+	heterozygous AAC/T + TAG	Asn/Asn + *
BPR46_P2			M1: 43 % mutated NGS reads
BPR46_P2_1	+	+	heterozygous AAC + C/GAG	Asn + Gln/Glu
BPR46_P2_2	+	+	heterozygous AAC + C/TAG	Asn + Gln/*
BPR46_P2_3	+	+	heterozygous InDel
BPR46_P2_4	+	+	heterozygous AAC + C/TAG	Asn + Gln/*
BPR46_P2_5	+	+	heterozygous AAC + C/GAG
BPR46_P2_6	+	+	heterozygous InDel
BPR46_P2_7	+	-	heterozygous AAC + C/TAG	Asn + Gln/*
BPR46_P2_8	+	+	heterozygous AAC/T + C/TAG	Asn/Asn + Gln/*
BPR46_P2_9	+	-	heterozygous AAC + C/TAG	Asn + Gln/*
BPR46_P2_10	+	-	heterozygous AAC/G + C/TAG	Asn/Lys + Gln/*
BPR46_P2_11	+	-	heterozygous AAC + C/TAG	Asn + Gln/*
BPR46_P2_12	+	+	homozygous AAC + TAG	Asn + *
BPR46_P2_13	+	+	heterozygous AAC + C/TAG	Asn + Gln/*
BPR46_P2_14	+	+	heterozygous AAT + T/GAG	Asn + */Glu
BPR46_P2_15	+	+	heterozygous AAC + C/TAG	Asn + Gln/*
BPR46_P2_16	+	+	cimeric AAC/T + C/TAG	Asn + Gln/*
BPR46_P2_17	-	-	-	died
BPR46_P2_18	+	+	chimeric AAC + C/TAG	Asn + Gln/*
BPR46_P2_19	+	+	homozygous AAC + TAG	Asn + *
BPR46_P2_20	+	+	heterozygous AAC + C/GAG	Asn + Gln/Glu
BPR46_P2_21	+	+	chimeric AAC + C/TAG	Asn + Gln/*
BPR46_P2_22	+	+	heterozygous InDel
BPR46_P2_23	+	+	chimeric AAC + C/TAG	Asn + Gln/*
BPR46_P2_24	+	+	heterozygous InDel
BPR46_P3			M1: 44 % mutated NGS reads
BPR_46_P3_1	+	+	heterozygous AAC/T + TAG	Asn/Asn + *
BPR_46_P3_2	+	+	heterozygous InDel
BPR_46_P3_3	+	+	heterozygous InDel
BPR_46_P3_4	+	+	heterozygous AAC/T + TAG	Asn/Asn + *
BPR_46_P3_5	-	-	-	died
BPR_46_P3_6	+	+	homozygous -8 bp
BPR_46_P3_7	+	+	heterozygous AAC/G + GAG	Asn/Lys + Glu
BPR_46_P3_8	+	+	heterozygous AAC + T/GAG	Asn + */ Glu
BPR_46_P3_9	-	-	-	died
BPR_46_P3_10	+	+	heterozygous AAC + T/GAG	Asn + */ Glu
BPR_46_P3_11	+	+	homozygous AAC + TAG	Asn + *
BPR_46_P3_12	+	-	homozygous AAC + GAG	Asn + Glu
BPR_46_P3_13	+	+	heterozygous AAC + T/GAG	Asn + */ Glu
BPR_46_P3_14	-	+	homozygous AAC + TAG	Asn + *
BPR_46_P3_15	+	+	chimeric AAC/T + T/GAG	Asn/Asn + */Glu
BPR_46_P3_16	+	+	heterozygous AAC/G + TAG	Asn/Lys + *
BPR_46_P3_17	-	-	heterozygous AAC/G + TAG	Asn/Lys + *
BPR_46_P3_18	+	+	homozygous AAC + TAG	Asn + *
BPR_46_P3_19	+	+	heterozygous InDel
BPR_46_P3_20	+	+	homozygous AAC + TAG	Asn + *
BPR_46_P3_21	+	+	heterozygous AAC + T/GAG	Asn + */Glu
BPR_46_P3_22	-	-	-	died
BPR_46_P3_23	+	+	heterozygous AAC/T + GAG	Asn/Asn + Glu
BPR_46_P3_24	+	+	homozygous AAC + TAG	Asn + *
BPR46_P5			M1: 50 % mutated NGS reads
BPR_46_P5_1	-	-	heterozygous AAC/T + G/TAG	Asn/ Asn + Glu/*
BPR_46_P5_2	+	+	heterozygous AAC + T/GAG	Asn + */Glu
BPR_46_P5_3	+	+	homozygous AAC + GAG	Asn + Glu
BPR_46_P5_4	+	+	heterozygous AAC/T + T/GAG	Asn/Asn + */Glu
BPR_46_P5_5	+	+	heterozygous AAC + T/GAG	Asn + */Glu
BPR_46_P5_6	+	-	heterozygous AAC + T/GAG	Asn + */Glu
BPR_46_P5_7	+	+	heterozygous AAC/T + T/GAG	Asn/Asn + */Glu
BPR_46_P5_8	+	+	heterozygous InDel
BPR_46_P5_9	+	+	heterozygous AAC + T/GAG	Asn + */Glu
BPR_46_P5_10	+	+	heterozygous AAC/T + TAG	Asn/Asn + *
BPR_46_P5_11	+	+	homozygous AAC + TAG	Asn + *
BPR_46_P5_12	+	+	homozygous AAC + TAG	Asn + *
Igri wild-type control
Igri_wt_1	-	-	wt	Asn + Gln
Igri_wt_2	-	-	wt	Asn + Gln
Igri_wt_3	-	-	wt	Asn + Gln
Igri_wt_4	-	-	wt	Asn + Gln
Igri_wt_5	-	-	wt	Asn + Gln
Igri_wt_6	-	-	wt	Asn + Gln
Igri_wt_7	-	-	wt	Asn + Gln
Igri_wt_8	-	-	wt	Asn + Gln
Igri_wt_9	-	-	wt	Asn + Gln
Igri_wt_10	-	-	wt	Asn + Gln
Igri_wt_11	-	-	wt	Asn + Gln
Igri_wt_12	-	-	wt	Asn + Gln

### Sheet: M2_ADA5
			coded amino acids	Asp
			coding triplets in editing window	GAC
			EIF4E_ADA5	CTGGACTACAAGGACTCCAT
Plant	hyg	Cas9	Seq target	amino acids
BPR48/2_P1			M1: 1,3 % mutated NGS reads
BPR48_2_P1_1	+	-	wt	Asp
BPR48_2_P1_2	-	-	-	died
BPR48_2_P1_3	+	+	wt	Asp
BPR48_2_P1_4	(+)	-	wt	Asp
BPR48_2_P1_5	+	-	wt	Asp
BPR48_2_P1_6	+	+	wt	Asp
BPR48_2_P1_7	+	+	wt	Asp
BPR48_2_P1_8	+	-	wt	Asp
BPR48_2_P1_9	+	+	wt	Asp
BPR48_2_P1_10	+	-	-	died
BPR48_2_P1_11	+	+	wt	Asp
BPR48_2_P1_12	+	+	wt	Asp
BPR48_2_P1_13	+	+	wt	Asp
BPR48_2_P1_14	+	+	wt	Asp
BPR48_2_P1_15	+	+	wt	Asp
BPR48_2_P1_16	-	+	wt	Asp
BPR48_2_P1_17	+	+	wt	Asp
BPR48_2_P1_18	+	+	wt	Asp
BPR48_2_P1_19	+	+	wt	Asp
BPR48_2_P1_20	+	+	wt	Asp
BPR48_2_P1_21	+	+	wt	Asp
BPR48_2_P1_22	+	+	wt	Asp
BPR48_2_P1_23	+	+	wt	Asp
BPR48_2_P1_24	+	+	wt	Asp
BPR52_P3			M1: 2 % mutated NGS reads
BPR52_P3_1	+	+	wt	Asp
BPR52_P3_2	+	+	wt	Asp
BPR52_P3_3	-	-	wt	Asp
BPR52_P3_4	+	+	wt	Asp
BPR52_P3_5	+	+	wt	Asp
BPR52_P3_6	+	+	wt	Asp
BPR52_P3_7	+	+	wt	Asp
BPR52_P3_8	-	-	wt	Asp
BPR52_P3_9	+	-	wt	Asp
BPR52_P3_10	+	-	wt	Asp
BPR52_P3_11	+	+	wt	Asp
BPR52_P3_12	+	+	wt	Asp
BPR52_P3_13	+	+	wt	Asp
BPR52_P3_14	-	+	wt	Asp
BPR52_P3_15	+	+	wt	Asp
BPR52_P3_16	+	(+)	wt	Asp
BPR52_P3_17	+	-	wt	Asp
BPR52_P3_18	+	+	wt	Asp
BPR52_P3_19	+	+	wt	Asp
BPR52_P3_20	+	+	wt	Asp
BPR52_P3_21	-	-	wt	Asp
BPR52_P3_22	-	+	wt	Asp
BPR52_P3_23	+	+	wt	Asp
BPR52_P3_24	-	-	wt	Asp
BPR53_P5			M1: 3 % mutated NGS reads
BPR53_P5_1	+	-	wt	Asp
BPR53_P5_2	+	-	wt	Asp
BPR53_P5_3	+	-	wt	Asp
BPR53_P5_4	+	-	wt	Asp
BPR53_P5_5	+	-	wt	Asp
BPR53_P5_6	+	-	wt	Asp
BPR53_P5_7	+	-	wt	Asp
BPR53_P5_8	+	-	wt	Asp
BPR53_P5_9	+	-	wt	Asp
BPR53_P5_10	+	-	wt	died
BPR53_P5_11	+	-	wt	Asp
BPR53_P5_12	+	-	wt	Asp
BPR53_P5_13	+	-	wt	Asp
BPR53_P5_14	+	-	wt	Asp
BPR53_P5_15	+	-	wt	Asp
BPR53_P5_16	+	-	wt	Asp
BPR53_P5_17	-	-	wt	Asp
BPR53_P5_18	-	-	wt	died
BPR53_P5_19	-	-	wt	Asp
BPR53_P5_20	-	-	wt	Asp
BPR53_P5_21	-	-	wt	Asp
BPR53_P5_22	-	-	wt	Asp
BPR53_P5_23	-	-	wt	Asp
BPR53_P5_24	-	-	wt	Asp
BPR63_P2			M1: 5 % mutated NGS reads
BPR63_P2_1	+	+	wt	Asp
BPR63_P2_2	-	-	wt	Asp
BPR63_P2_3	+	+	wt	Asp
BPR63_P2_4	+	-	wt	Asp
BPR63_P2_5	+	+	wt	Asp
BPR63_P2_6	+	+	wt	Asp
BPR63_P2_7	+	+	wt	Asp
BPR63_P2_8	(+)	-	wt	died
BPR63_P2_9	+	+	wt	Asp
BPR63_P2_10	+	+	wt	Asp
BPR63_P2_11	(+)	-	wt	Asp
BPR63_P2_12	+	+	wt	Asp
BPR63_P2_13	-	-	wt	Asp
BPR63_P2_14	-	-	wt	Asp
BPR63_P2_15	-	-	wt	Asp
BPR63_P2_16	+	-	wt	Asp
BPR63_P2_17	-	-	wt	Asp
BPR63_P2_18	+	+	wt	Asp
BPR63_P2_19	+	+	wt	Asp
BPR63_P2_20	-	-	wt	Asp
BPR63_P2_21	-	-	wt	Asp
BPR63_P2_22	-	-	wt	Asp
BPR63_P2_23	+	-	wt	Asp
BPR63_P2_24	-	-	wt	died
Igri wild-type control
Igri_wt_1	-	-	wt	Asp
Igri_wt_2	-	-	wt	Asp
Igri_wt_3	-	-	wt	Asp
Igri_wt_4	-	-	wt	Asp
Igri_wt_5	-	-	wt	Asp
Igri_wt_6	-	-	wt	Asp
Igri_wt_7	-	-	wt	Asp
Igri_wt_8	-	-	wt	Asp
Igri_wt_9	-	-	wt	Asp
Igri_wt_10	-	-	wt	Asp
Igri_wt_11	-	-	wt	Asp
Igri_wt_12	-	-	wt	Asp
