## Supplementary material for "Base editing of *EIF4E* creates novel resistance alleles against bymoviruses in winter barley": Table S3 plant data M3 + M4 genotype + phenotype

### Sheet: Batch1_M3
		ELISA
Origin	plant	30'	60'	phenotype	PCR hpt	sequencing	amoino acid residue	genetic allele	aa variant	grain number	total grain weight [g]	thousand grain weight [g]
Igri (Wildtype)	Igri_1	0.488	0.9505	susceptible	-	wt CDA1	Ser + Arg	wt_CDA1	Ser57, Arg58, Ala60	170	7.4	43.5294
	Igri_2	0.551	1.0995	susceptible	-	wt CDA1	Ser + Arg	wt_CDA1	Ser57, Arg58, Ala61	155	6.8	43.871
	Igri_3	0.422	0.8395	susceptible	-	wt CDA1	Ser + Arg	wt_CDA1	Ser57, Arg58, Ala62	260	12.4	47.6923
	Igri_4	0.481	0.9535	susceptible	-	wt CDA1	Ser + Arg	wt_CDA1	Ser57, Arg58, Ala63	222	10.4	46.8468
	Igri_5	0.424	0.8565	susceptible	-	wt CDA1	Ser + Arg	wt_CDA1	Ser57, Arg58, Ala64	174	8.5	48.8506
	Igri_6	0.42	0.8205	susceptible	-	wt CDA1	Ser + Arg	wt_CDA1	Ser57, Arg58, Ala65	174	6.7	38.5057
	Igri_7	0.447	0.9085	susceptible	-	wt CDA1	Ser + Arg	wt_CDA1	Ser57, Arg58, Ala66	106	4.9	46.2264
	Igri_8	0.337	0.7155	susceptible	-	wt CDA1	Ser + Arg	wt_CDA1	Ser57, Arg58, Ala67	238	9.5	39.916
BPR 41/1 P3_7 ElF4E Base Editing 112	BPR41_1_P3_7-1	0.463	0.9315	susceptible	-	homozygous TTC + CGG	Phe + Arg	rym4_I	Ser57Phe	155	7.6	49.0323
M2: homozygous, transgene-free	BPR41_1_P3_7-2	0.427	0.8205	susceptible	-	homozygous TTC + CGG	Phe + Arg	rym4_I	Ser57Phe	240	11.3	47.0833
CDA1	BPR41_1_P3_7-3	0.394	0.8245	susceptible	-	homozygous TTC + CGG	Phe + Arg	rym4_I	Ser57Phe	259	12.6	48.6486
	BPR41_1_P3_7-4	0.422	0.7815	susceptible	-	homozygous TTC + CGG	Phe + Arg	rym4_I	Ser57Phe	207	9.4	45.4106
	BPR41_1_P3_7-5	0.716	1.4125	susceptible	-	homozygous TTC + CGG	Phe + Arg	rym4_I	Ser57Phe	197	10.4	52.7919
	BPR41_1_P3_7-6	0.442	0.9055	susceptible	-	homozygous TTC + CGG	Phe + Arg	rym4_I	Ser57Phe	183	9.3	50.8197
	BPR41_1_P3_7-7	0.416	0.8315	susceptible	-	homozygous TTC + CGG	Phe + Arg	rym4_I	Ser57Phe	211	10.6	50.237
	BPR41_1_P3_7-8	0.375	0.7505	susceptible	-	homozygous TTC + CGG	Phe + Arg	rym4_I	Ser57Phe	294	14.1	47.9592
	BPR41_1_P3_7-9	0.394	0.8135	susceptible	-	homozygous TTC + CGG	Phe + Arg	rym4_I	Ser57Phe	248	11.3	45.5645
	BPR41_1_P3_7-10	0.449	0.8935	susceptible	-	homozygous TTC + CGG	Phe + Arg	rym4_I	Ser57Phe	141	7.6	53.9007
	BPR41_1_P3_7-11	0.44	0.8895	susceptible	-	homozygous TTC + CGG	Phe + Arg	rym4_I	Ser57Phe	159	8.7	54.717
	BPR41_1_P3_7-12	0.348	0.7275	susceptible	-	homozygous TTC + CGG	Phe + Arg	rym4_I	Ser57Phe	217	10.6	48.8479
	BPR41_1_P3_7-13	0.37	0.7555	susceptible	-	homozygous TTC + CGG	Phe + Arg	rym4_I	Ser57Phe	346	16	46.2428
	BPR41_1_P3_7-14	0.439	0.8415	susceptible	-	homozygous TTC + CGG	Phe + Arg	rym4_I	Ser57Phe	154	8.3	53.8961
	BPR41_1_P3_7-15	0.464	0.9485	susceptible	-	homozygous TTC + CGG	Phe + Arg	rym4_I	Ser57Phe	149	8.3	55.7047
BPR 41/1 P3_9 ElF4E Base Editing 113	BPR41_1_P3_9-1	0.5	1.0015	susceptible	-	homozygous TTC + CGG	Phe + Arg	rym4_I	Ser57Phe	176	8.7	49.4318
M2: homozygous, transgene-free	BPR41_1_P3_9-2	0.365	0.7715	susceptible	-	homozygous TTC + CGG	Phe + Arg	rym4_I	Ser57Phe	203	10.3	50.7389
CDA1	BPR41_1_P3_9-3	0.402	0.8035	susceptible	-	homozygous TTC + CGG	Phe + Arg	rym4_I	Ser57Phe	345	18	52.1739
	BPR41_1_P3_9-4	0.723	1.3765	susceptible	-	homozygous TTC + CGG	Phe + Arg	rym4_I	Ser57Phe	225	10.8	48
	BPR41_1_P3_9-5	0.92	1.7905	susceptible	(+)	homozygous TTC + CGG	Phe + Arg	rym4_I	Ser57Phe	215	11.3	52.5581
	BPR41_1_P3_9-6	0.41	0.8315	susceptible	-	homozygous TTC + CGG	Phe + Arg	rym4_I	Ser57Phe	237	11.2	47.2574
	BPR41_1_P3_9-7	0.414	0.8865	susceptible	+	homozygous TTC + CGG	Phe + Arg	rym4_I	Ser57Phe	247	12.6	51.0121
	BPR41_1_P3_9-8	0.415	0.8485	susceptible	-	homozygous TTC + CGG	Phe + Arg	rym4_I	Ser57Phe	349	15.6	44.6991
	BPR41_1_P3_9-9	0.019	0.0315	resistant	-	homozygous TTC + CGG	Phe + Arg	rym4_I	Ser57Phe	207	11.2	54.1063
	BPR41_1_P3_9-10	0.436	0.8945	susceptible	-	homozygous TTC + CGG	Phe + Arg	rym4_I	Ser57Phe	200	8.3	41.5
	BPR41_1_P3_9-11	0.504	0.9745	susceptible	+	homozygous TTC + CGG	Phe + Arg	rym4_I	Ser57Phe	163	9.2	56.4417
	BPR41_1_P3_9-12	0.525	1.0145	susceptible	-	homozygous TTC + CGG	Phe + Arg	rym4_I	Ser57Phe	238	10.6	44.5378
	BPR41_1_P3_9-13	0.481	0.9485	susceptible	(+)	homozygous TTC + CGG	Phe + Arg	rym4_I	Ser57Phe	398	20	50.2513
BPR 41/1 P3_11 ElF4E Base Editing 113	BPR41_1_P3_11-1	0.662	1.2635	susceptible	+	homozygous TGC + CGG	Cys + Arg	BE allele 1	Ser57Cys	277	14.1	50.9025
M2: homozygous, transgenic	BPR41_1_P3_11-2	0.465	0.9105	susceptible	+	homozygous TGC + CGG	Cys + Arg	BE allele 1	Ser57Cys	189	10.6	56.0847
CDA1	BPR41_1_P3_11-3	0.405	0.8285	susceptible	+	homozygous TGC + CGG	Cys + Arg	BE allele 1	Ser57Cys	283	13	45.9364
	BPR41_1_P3_11-4	0.413	0.8105	susceptible	+	heterozygous TGC/T + CGG	Cys + Arg	BE allele 1	Ser57Cys	209	10.4	49.7608
	BPR41_1_P3_11-5	0.495	1.0035	susceptible	-	homozygous TGC + CGG	Cys + Arg	BE allele 1	Ser57Cys	310	15	48.3871
	BPR41_1_P3_11-6	0.512	1.0055	susceptible	(+)	homozygous TGC + CGG	Cys + Arg	BE allele 1	Ser57Cys	188	9.7	51.5957
	BPR41_1_P3_11-7	0.527	1.0685	susceptible	(+)	homozygous TGC + CGG	Cys + Arg	BE allele 1	Ser57Cys	263	13.5	51.3308
	BPR41_1_P3_11-8	0.028	0.0485	resistant	+	heterozygous TGC + T/CGG	Cys + Trp/Arg	BE allele 3/ 1	Ser57Cys, Arg58Trp	224	11	49.1071
	BPR41_1_P3_11-9	0.454	0.9065	susceptible	+	homozygous TGC + CGG	Cys + Arg	BE allele 1	Ser57Cys	343	16.9	49.2711
	BPR41_1_P3_11-10	0.419	0.8055	susceptible	+	homozygous TGC + CGG	Cys + Arg	BE allele 1	Ser57Cys	371	17.3	46.6307
	BPR41_1_P3_11-11	0.442	0.8745	susceptible	+	heterozygous TGC + T/CGG	Cys + Trp/Arg	BE allele 3/ 1	Ser57Cys, Arg58Trp	308	14.6	47.4026
	BPR41_1_P3_11-12	0.576	1.1105	susceptible	-	homozygous TGC + CGG	Cys + Arg	BE allele 1	Ser57Cys	250	12.2	48.8
BPR 41/1 P3_12 ElF4E Base Editing 113	BPR41_1_P3_12-1	0.012	0.0225	resistant	+	heterozygous TGC + T/CGG	Cys + Trp/Arg	BE allele 3/1	Ser57Cys, Arg58Trp	265	13.7	51.6981
M2: heterozygous, transgenic	BPR41_1_P3_12-2	0.4	0.8055	susceptible	+	heterozygous TGC + T/CGG	Cys + Trp/Arg	BE allele 3/1	Ser57Cys, Arg58Trp	231	12.6	54.5455
CDA1	BPR41_1_P3_12-3	0.015	0.0255	resistant	+	homozygous TGC + TGG	Cys + Trp	BE allele 3	Ser57Cys, Arg58Trp	319	14.8	46.395
	BPR41_1_P3_12-4	0.393	0.7825	susceptible	+	heterozygous TGC + T/CGG	Cys + Trp/Arg	BE allele 3/1	Ser57Cys, Arg58Trp	293	15.7	53.5836
	BPR41_1_P3_12-5	0.272	0.5315	susceptible	+	homozygous TGC + TGG	Cys + Trp	BE allele 3	Ser57Cys, Arg58Trp	215	10.8	50.2326
	BPR41_1_P3_12-6	0.434	0.8765	susceptible	+	heterozygous TGC + T/CGG	Cys + Trp/Arg	BE allele 3/1	Ser57Cys, Arg58Trp	240	11.7	48.75
	BPR41_1_P3_12-7	0.012	0.0235	resistant	+	heterozygous TGC + T/CGG	Cys + Trp/Arg	BE allele 3/1	Ser57Cys, Arg58Trp	370	17.3	46.7568
	BPR41_1_P3_12-8	0.381	0.7865	susceptible	+	n/a				339	17.2	50.7375
	BPR41_1_P3_12-9	0.331	0.6685	susceptible	+	n/a				253	11.7	46.2451
	BPR41_1_P3_12-10	0.446	0.8875	susceptible	+	n/a				216	9.1	42.1296
	BPR41_1_P3_12-11	0.014	0.0225	resistant	+	n/a				280	13.2	47.1429
	BPR41_1_P3_12-12	0.442	0.8785	susceptible	+	n/a				233	11.5	49.3562
	BPR41_1_P3_12-13	0.013	0.0285	resistant	+	n/a				394	19.2	48.731
	BPR41_1_P3_12-14	0.321	0.6575	susceptible	+	n/a				246	12	48.7805
	BPR41_1_P3_12-15	0.011	0.0205	resistant	+	n/a				239	13.2	55.2301
BPR 42/3 P4_3 ElF4E Base Editing 113	BPR42_3_P4_3-1	0.014	0.0245	resistant	+	homozygous AAT + GAG	Asn + Glu	BE allele 7	Gln161Glu	240	11	45.8333
M2: homozygous, transgenic	BPR42_3_P4_3-2	0.015	0.0225	resistant	+	heterozygous AAC/G + GAG	Asn/Lys + Glu	BE allele 8/7	Asn160Lys, Gln161Glu	380	16.5	43.4211
CDA4	BPR42_3_P4_3-3	0.017	0.0265	resistant	+	heterozygous AAC/T + GAG	Asn + Glu	BE allele 7	Gln161Glu	375	16.3	43.4667
	BPR42_3_P4_3-4	0.018	0.0305	resistant	+	homozygous AAC + GAG	Asn + Glu	BE allele 7	Gln161Glu	279	12.7	45.5197
	BPR42_3_P4_3-5	0.308	0.6155	susceptible	+	heterozygous AAC/T + GAG	Asn + Glu	BE allele 7	Gln161Glu	161	8.4	52.1739
	BPR42_3_P4_3-6	0.017	0.0235	resistant	+	homozygous AAC + GAG	Asn + Glu	BE allele 7	Gln161Glu	169	8.3	49.1124
	BPR42_3_P4_3-7	0.418	0.8345	susceptible	+	heterozygous AAC/T + GAG	Asn + Glu	BE allele 7	Gln161Glu	257	10.9	42.4125
	BPR42_3_P4_3-8	0.022	0.0495	resistant	+	homozygous AAC + GAG	Asn + Glu	BE allele 7	Gln161Glu	303	15.1	49.835
	BPR42_3_P4_3-9	0.105	0.2155	susceptible	+	homozygous AAC + GAG	Asn + Glu	BE allele 7	Gln161Glu	168	7.6	45.2381
Igri (Wildtype)	Igri-9	0.369	0.7645	susceptible	(+)	wt CDA4	Asn + Gln	wt_CDA4	Asn160, Gln161	181	9	49.7238
	Igri-10	0.025	0.0405	resistant	-	wt CDA4	Asn + Gln	wt_CDA4	Asn160, Gln162	227	9.6	42.2907
	Igri-11	0.176	0.3395	susceptible	-	wt CDA4	Asn + Gln	wt_CDA4	Asn160, Gln163	211	10.6	50.237
	Igri-12	0.019	0.0295	resistant	-	wt CDA4	Asn + Gln	wt_CDA4	Asn160, Gln164	328	14.5	44.2073
	Igri-13	0.526	1.0655	susceptible	-	wt CDA4	Asn + Gln	wt_CDA4	Asn160, Gln165	264	10.9	41.2879
	Igri-14	0.58	1.1575	susceptible	-	wt CDA4	Asn + Gln	wt_CDA4	Asn160, Gln166	215	10.2	47.4419
	Igri-15	0.418	0.8625	susceptible	-	wt CDA4	Asn + Gln	wt_CDA4	Asn160, Gln167	234	11	47.0085
	Igri-16	0.057	0.1065	susceptible	-	wt CDA4	Asn + Gln	wt_CDA4	Asn160, Gln168	234	10.5	44.8718
BPR 42/3 P4_7 ElF4E Base Editing 113	BPR42_3_P4_7-1	0.02	0.0275	resistant	+	heterozygous AAC + T/GAG	Asn + */Glu	BE allele 9/7	Gln161* / Gln161Glu	334	14.2	42.515
M2: heterozygous (STOP), transgenic	BPR42_3_P4_7-2	0.02	0.0315	resistant	+	homozygous AAC + TAG	Asn + *	BE allele 9	Gln161*	34	0.9	26.4706
CDA4	BPR42_3_P4_7-3	0.07	0.1355	resistant	-	homozygous AAC + GAG	Asn + Glu	BE allele 7	Gln161Glu	249	10.4	41.7671
	BPR42_3_P4_7-4	0.018	0.0295	resistant	+	homozygous AAC + TAG	Asn + *	BE allele 9	Gln161*	70	2.4	34.2857
	BPR42_3_P4_7-5	0.02	0.0315	resistant	(+)	heterozygous AAC + T/GAG	Asn + */Glu	BE allele 9/7	Gln161* / Gln161Glu	300	13.9	46.3333
	BPR42_3_P4_7-6	0.017	0.0275	resistant	(+)	heterozygous AAC/T + GAG	Asn + Glu	BE allele 7	Gln161Glu	362	14.6	40.3315
	BPR42_3_P4_7-7	0.02	0.0635	resistant	+	heterozygous AAC + T/GAG	Asn + */Glu	BE allele 9/7	Gln161* / Gln161Glu	273	10.9	39.9267
	BPR42_3_P4_7-8	0.016	0.0265	resistant	+	homozygous AAC + GAG	Asn + Glu	BE allele 7	Gln161Glu	238	9.7	40.7563
	BPR42_3_P4_7-9	0.027	0.0505	resistant	-	heterozygous AAC + T/GAG	Asn + */Glu	BE allele 9/7	Gln161* / Gln161Glu	157	7	44.586
	BPR42_3_P4_7-10	0.018	0.0305	resistant	+	heterozygous AAC + T/GAG	Asn + */Glu	BE allele 9/7	Gln161* / Gln161Glu	242	10.4	42.9752
	BPR42_3_P4_7-11	0.02	0.0325	resistant	+	heterozygous AAC + T/GAG	Asn + */Glu	BE allele 9/7	Gln161* / Gln161Glu	377	18.2	48.2759
	BPR42_3_P4_7-12	0.019	0.0315	resistant	-	heterozygous AAC + T/GAG	Asn + */Glu	BE allele 9/7	Gln161* / Gln161Glu	268	11.6	43.2836
	BPR42_3_P4_7-13	0.018	0.0295	resistant	-	homozygous AAC + TAG	Asn + *	BE allele 9	Gln161*	49	1.7	34.6939
BPR 44/1 P1_16 ElF4E Base Editing 113	BPR44_1_P1_16-1	0.417	0.8415	susceptible	+	heterozygous TC/GC + CGG + GCG	Cys/Ser + Arg + Ala	BE allele 1/ wt	Ser57Cys	125	5.5	44
M2: heterozygous, transgenic	BPR44_1_P1_16-2	0.635	1.3065	susceptible	+	heterozygous TT/CC + CGG + GC/TG	Phe/Ser + Arg + Ala/Val	BE allele 5/ wt	Ser57Phe, Ala59Val	141	5.8	41.1348
CDA1	BPR44_1_P1_16-3	0.421	0.8905	susceptible	+	homozygous TCC + CGG + GCG (wt)	Ser + Arg + Ala	wild-type		263	12.5	47.5285
	BPR44_1_P1_16-4	0.01	0.0195	resistant	+	heterozygous TT/CC + CGG + GCG	Phe/Ser + Arg + Ala	rym4_1/ wt	Ser57Phe	159	7.3	45.9119
	BPR44_1_P1_16-5	0.014	0.0235	resistant	+	heterozygous TT/CC + CGG + GC/TG	Phe/Ser + Arg + Ala/Val	BE allele 5/ wt	Ser57Phe, Ala59Val	151	7.4	49.0066
	BPR44_1_P1_16-6	0.561	1.1085	susceptible	+	homozygous TTC + CGG + GCG	Phe + Arg + Ala	rym4_1	Ser57Phe	98	4.8	48.9796
	BPR44_1_P1_16-7	0.006	0.012	resistant	+	heterozygous TT/CT/C + CGG + GCG	Phe + Arg + Ala	rym4_1	Ser57Phe	188	7.9	42.0213
	BPR44_1_P1_16-8	0.031	0.064	resistant	+	heterozygous TT/CC + CGG + GC/TG	Phe/Ser + Arg + Ala/Val	BE allele 5/ wt	Ser57Phe, Ala59Val	216	9.6	44.4444
	BPR44_1_P1_16-9	0.384	0.807	susceptible	+	heterozygous TT/CC + CGG + GC/TG	Phe/Ser + Arg + Ala/Val	BE allele 5/ wt	Ser57Phe, Ala59Val	155	6.8	43.871
	BPR44_1_P1_16-10	0.495	1.08	susceptible	+	heterozygous TT/CC + CGG + GC/TG	Phe/Ser + Arg + Ala/Val	BE allele 5/ wt	Ser57Phe, Ala59Val	120	5.4	45
	BPR44_1_P1_16-11	0.521	1.066	susceptible	+	heterozygous TT/CC + CGG + GC/TG	Phe/Ser + Arg + Ala/Val	BE allele 5/ wt	Ser57Phe, Ala59Val	80	4	50
	BPR44_1_P1_16-12	0.008	0.015	resistant	+	heterzoygous TTT/C + CGG + GCG	Phe/Ser + Arg + Ala	rym4_1/ wt	Ser57Phe	154	7.5	48.7013
	BPR44_1_P1_16-13	0.45	0.899	susceptible	+	heterozygous TT/CC + CGG + GC/TG	Phe/Ser + Arg + Ala/Val	BE allele 5/ wt	Ser57Phe, Ala59Val	250	10.8	43.2
	BPR44_1_P1_16-14	0.357	0.731	susceptible	-	heterozygous TT/CC + CGG + GC/TG	Phe/Ser + Arg + Ala/Val	BE allele 5/ wt	Ser57Phe, Ala59Val	185	7.8	42.1622
BPR 46 P2_19 ElF4E Base Editing 113	BPR46_P2_19-1	0.532	1.106	susceptible	+	homozygous AAC + TAG	Asn + *	BE allele 9	Gln161*	280	13.6	48.5714
M2: homozygous (STOP), transgenic	BPR46_P2_19-2	0.422	0.862	susceptible	+	heterozygous AAC + T/CAG	Asn + */Gln	BE allele 9/ wt	Gln161*	234	11.4	48.7179
CDA4	BPR46_P2_19-3	0.012	0.02	resistant	+	homozygous AAC + TAG	Asn + *	BE allele 9	Gln161*	105	4.6	43.8095
	BPR46_P2_19-4	0.013	0.018	resistant	+	heterozygous InDel + Conversion				209	8.5	40.6699
	BPR46_P2_19-5	0.016	0.027	resistant	+	homozygous AAC + TAG	Asn + *	BE allele 9	Gln161*	65	2.4	36.9231
	BPR46_P2_19-6	0.013	0.018	resistant	+	homozygous AAC + TAG	Asn + *	BE allele 9	Gln161*	106	4.7	44.3396
	BPR46_P2_19-7	0.446	0.919	susceptible	+	heterozygous AAC + T/CAG	Asn + */Gln	BE allele 9/ wt	Gln161*	361	16.9	46.8144
	BPR46_P2_19-8	0.025	0.036	resistant	+	homozygous AAC + TAG	Asn + *	BE allele 9	Gln161*	373	16	42.8954
	BPR46_P2_19-9	0.031	0.049	resistant	+	heterozygous InDel + Conversion				161	6.4	39.7516
	BPR46_P2_19-10	0.015	0.02	resistant	+	heterozygous AAC/T + TAG	Asn + *	BE allele 9	Gln161*	98	4.2	42.8571
	BPR46_P2_19-11	0.011	0.02	resistant	+	heterozygous AAC + T/CAG	Asn + */Gln	BE allele 9/ wt	Gln161*	201	9.5	47.2637
	BPR46_P2_19-12	0.144	0.298	susceptible	+	heterozygous AAC + T/CAG	Asn + */Gln	BE allele 9/ wt	Gln161*	170	8.8	51.7647
	BPR46_P2_19-13	0.483	1.025	susceptible	+	homozygous AAC + TAG	Asn + *	BE allele 9	Gln161*	208	9.2	44.2308
BPR 46 P3_7 EIF4E Base Editing 113	BPR46_P3_7-1	0.482	1.013	susceptible	+	homozygous AAG + GAG	Lys + Glu	BE allele 8	Asn160Lys, Gln161Glu	399	16.6	41.604
M2: heterozygous, transgenic	BPR46_P3_7-2	0.418	0.856	susceptible	+	homozygous AAG + GAG	Lys + Glu	BE allele 8	Asn160Lys, Gln161Glu	227	10.5	46.2555
CDA4	BPR46_P3_7-3	0.131	0.256	susceptible	+	heterozygous InDel				173	7.5	43.3526
	BPR46_P3_7-4	0.012	0.019	resistant	+	heterozygous AAC/G + GAG	Asn/Lys + Glu	BE allele 8/7	Asn160Lys, Gln161Glu	12	0.4	33.3333
	BPR46_P3_7-5	0.012	0.024	resistant	+	heterozygous AAC/G + GAG	Asn/Lys + Glu	BE allele 8/7	Asn160Lys, Gln161Glu	100	3.2	32
	BPR46_P3_7-6	0.017	0.03	resistant	+	heterozygous AAC/G + GAG	Asn/Lys + Glu	BE allele 8/7	Asn160Lys, Gln161Glu	326	16.7	51.227
	BPR46_P3_7-7	0.021	0.035	resistant	+	homozygous AAG + GAG	Lys + Glu	BE allele 8	Asn160Lys, Gln161Glu	240	11.6	48.3333
	BPR46_P3_7-8	0.018	0.019	resistant	+	heterozygous AAC/G + GAG	Asn/Lys + Glu	BE allele 8/7	Asn160Lys, Gln161Glu	249	11.2	44.9799
	BPR46_P3_7-9	0.022	0.036	resistant	+	heterozygous AAC/G + GAG	Asn/Lys + Glu	BE allele 8/7	Asn160Lys, Gln161Glu	91	3.7	40.6593
	BPR46_P3_7-10	0.422	0.878	susceptible	+	heterozygous AAT/G + GAG	Lys/ Asp + Glu	BE allele 7/ 8	Gln161Glu	300	12.7	42.3333
	BPR46_P3_7-11	0.205	0.405	susceptible	+	heterozygous InDel				151	5.6	37.0861
	BPR46_P3_7-12	0.261	0.532	susceptible	+	heterozygous AAT/G + GAG	Lys/ Asp + Glu	BE allele 7/ 8	Gln161Glu	202	7.2	35.6436
	BPR46_P3_7-13	0.021	0.03	resistant	+	heterozygous AAC/G + GAG	Asn/Lys + Glu	BE allele 7/8	Asn160Lys, Gln161Glu	215	10.1	46.9767
	BPR46_P3_7-14	0.021	0.029	resistant	+	n/a				114	4.3	37.7193
BPR 49/1 P1_20 ElF4E Base Editing 113	BPR49_1_P1_20-1	0.021	0.025	resistant	+	heterozygous TTC + C/TGG	Phe + Arg/ Trp	BE allele 4/ rym4_I	Ser57Phe, Arg58Trp	107	4.4	41.1215
M2: heterozygous, transgenic	BPR49_1_P1_20-2	0.015	0.023	resistant	+	homozygous TTC + TGG	Phe + Trp	BE allele 4	Ser57Phe, Arg58Trp	283	12.6	44.523
CDA1	BPR49_1_P1_20-3	0.471	1.003	susceptible	+	heterozygous TTG/C + T/CGG	Phe/ Lys + Trp/ Arg		Ser57Phe/ Ser57Lys, Arg58Trp	201	8.6	42.7861
	BPR49_1_P1_20-4	0.508	1.06	susceptible	+	heterozygous TTC + C/TGG	Phe + Arg/ Trp	BE allele 4/ rym4_I	Ser57Phe, Arg58Trp	173	8	46.2428
	BPR49_1_P1_20-5	0.565	1.154	susceptible	+	heterozygous TTC + C/TGG	Phe + Arg/ Trp	BE allele 4/ rym4_I	Ser57Phe, Arg58Trp	150	7.6	50.6667
	BPR49_1_P1_20-6	0.021	0.034	resistant	+	homozygous TTC + TGG	Phe + Trp	BE allele 4	Ser57Phe, Arg58Trp	140	6.2	44.2857
	BPR49_1_P1_20-7	0.78	1.57	susceptible	+	homozygous TTC + CGG	Phe + Arg	rym4_I	Ser57Phe	230	11.6	50.4348
	BPR49_1_P1_20-8	0.486	1.026	susceptible	+	homozygous TTC + TGG	Phe + Trp	BE allele 4	Ser57Phe, Arg58Trp	131	5.6	42.7481
	BPR49_1_P1_20-9	0.025	0.024	resistant	+	homozygous TTC + TGG	Phe + Trp	BE allele 4	Ser57Phe, Arg58Trp	204	10.8	52.9412
	BPR49_1_P1_20-10	0.012	0.02	resistant	+	homozygous TTC + TGG	Phe + Trp	BE allele 4	Ser57Phe, Arg58Trp	127	6.4	50.3937
	BPR49_1_P1_20-11	0.69	1.393	susceptible	+	homozygous TTC + CGG	Phe + Arg	rym4_I	Ser57Phe	103	4.3	41.7476
	BPR49_1_P1_20-12	0.015	0.021	resistant	+	heterozygous TTC + C/TGG	Phe + Arg/ Trp	BE allele 4/ rym4_I	Ser57Phe, Arg58Trp	289	14.2	49.1349
	BPR49_1_P1_20-13	0.622	1.246	susceptible	+	heterozygous TTC + C/TGG	Phe + Arg/ Trp	BE allele 4/ rym4_I	Ser57Phe, Arg58Trp	195	9.8	50.2564
	BPR49_1_P1_20-14	0.621	1.248	susceptible	+	heterozygous TTC + C/TGG	Phe + Arg/ Trp	BE allele 4/ rym4_I	Ser57Phe, Arg58Trp	190	9.2	48.4211
Igri (Wildtype)	Igri_17	0.3565	0.7275	susceptible	(+)	wt CDA1	Ser + Arg	wt_CDA1	Ser57, Arg58, Ala61	140	6.4	45.7143
	Igri_18	-0.0015	0.0075	resistant	(+)	wt CDA1	Ser + Arg	wt_CDA1	Ser57, Arg58, Ala62	129	6.3	48.8372
	Igri_19	0.5895	1.1745	susceptible	-	wt CDA1	Ser + Arg	wt_CDA1	Ser57, Arg58, Ala63	249	10.9	43.7751
	Igri_20	0.2185	0.4245	susceptible	-	wt CDA1	Ser + Arg	wt_CDA1	Ser57, Arg58, Ala64	164	8.6	52.439
	Igri_21	0.7105	1.4115	susceptible	-	wt CDA1	Ser + Arg	wt_CDA1	Ser57, Arg58, Ala65	170	8.7	51.1765
	Igri_22	0.3945	0.7835	susceptible	-	wt CDA1	Ser + Arg	wt_CDA1	Ser57, Arg58, Ala66	163	7.8	47.8528
	Igri_23	0.3995	0.7985	susceptible	-	wt CDA1	Ser + Arg	wt_CDA1	Ser57, Arg58, Ala67	149	7	46.9799
BPR 49/1 P3_1 ElF4E Base Editing 113	BPR49_1_P3_1-1	0.3655	0.7275	susceptible	+	heterozygous TTC + C/TGG	Phe + Arg/ Trp	BE allele 4/ rym4_I	Ser57Phe, Arg58Trp	348	16.6	47.7011
M2: heterozygous, transgenic	BPR49_1_P3_1-2	0.0085	0.0175	resistant	+	heterozygous TTC + C/TGG	Phe + Arg/ Trp	BE allele 4/ rym4_I	Ser57Phe, Arg58Trp	201	8.2	40.796
CDA1	BPR49_1_P3_1-3	0.0135	0.0215	resistant	+	heterozygous TTC + C/TGG	Phe + Arg/ Trp	BE allele 4/ rym4_I	Ser57Phe, Arg58Trp	173	9	52.0231
	BPR49_1_P3_1-4	0.5375	1.0745	susceptible	+	homozygous TTC + CGG	Phe + Arg	rym4_I	Ser57Phe	165	8.1	49.0909
	BPR49_1_P3_1-5	0.3235	0.6665	susceptible	+	homozygous TTC + TGG	Phe + Trp	BE allele 4	Ser57Phe, Arg58Trp	140	5.9	42.1429
	BPR49_1_P3_1-6	0.4375	0.8785	susceptible	+	heterozygous TTC + C/TGG	Phe + Arg/ Trp	BE allele 4/ rym4_I	Ser57Phe, Arg58Trp	235	12.3	52.3404
	BPR49_1_P3_1-7	0.3715	0.7335	susceptible	+	heterozygous TTC/T + CGG	Phe + Arg	rym4_I	Ser57Phe	217	10.4	47.9263
	BPR49_1_P3_1-8	0.8355	1.6435	susceptible	+	heterozygous TTC + C/TGG	Phe + Arg/ Trp	BE allele 4/ rym4_I	Ser57Phe, Arg58Trp	220	10.8	49.0909
	BPR49_1_P3_1-9	0.3955	0.7895	susceptible	+	heterozygous TTC + C/TGG	Phe + Arg/ Trp	BE allele 4/ rym4_I	Ser57Phe, Arg58Trp	203	10.9	53.6946
	BPR49_1_P3_1-10	0.3755	0.7515	susceptible	+	homozygous TTC + CGG	Phe + Arg	rym4_I	Ser57Phe	181	8.8	48.6188
	BPR49_1_P3_1-11	0.4005	0.8155	susceptible	+	homozygous TTC + TGG	Phe + Trp	BE allele 4	Ser57Phe, Arg58Trp	234	16.5	70.5128
	BPR49_1_P3_1-12	0.3705	0.7505	susceptible	+	heterozygous TTC + C/TGG	Phe + Arg/ Trp	BE allele 4/ rym4_I	Ser57Phe, Arg58Trp	228	10.8	47.3684
	BPR49_1_P3_1-13	0.0855	0.1635	resistant	+	homozygous TTC + TGG	Phe + Trp	BE allele 4	Ser57Phe, Arg58Trp	148	7.2	48.6486
	BPR49_1_P3_1-14	0.4415	0.8625	susceptible	+	homozygous TTC + CGG	Phe + Arg	rym4_I	Ser57Phe	168	8.9	52.9762
	BPR49_1_P3_1-15	0.0125	0.0205	resistant	+	heterozygous TTC/T + C/TGG	Phe + Arg/ Trp	BE allele 4/ rym4_I	Ser57Phe, Arg58Trp	244	11.8	48.3607
BPR 49/1 P3_16 ElF4E Base Editing 113	BPR49_1_P3_16-1	0.4215	0.8545	susceptible	+	heterozygous TTC + CGG + GCG + GTG + GC/TC	Phe + Arg + Ala + Val + Ala/Val	BE allele 6/ rym4_I	Ser57Phe, Ala61Val	237	11.4	48.1013
M2: heterozygous, transgenic	BPR49_1_P3_16-2	0.4265	0.8565	susceptible	+	heterozygous TTC + CGG + GCG + GTG + GC/TC	Phe + Arg + Ala + Val + Ala/Val	BE allele 6/ rym4_I	Ser57Phe, Ala61Val	180	10	55.5556
CDA1	BPR49_1_P3_16-3	0.0145	0.0225	resistant	+	heterozygous TTC + CGG + GCG + GTG + GC/TC	Phe + Arg + Ala + Val + Ala/Val	BE allele 6/ rym4_I	Ser57Phe, Ala61Val	0	0	0
	BPR49_1_P3_16-4	0.4355	0.8735	susceptible	(+)	heterozygous TTC + CGG + GCG + GTG + GC/TC	Phe + Arg + Ala + Val + Ala/Val	BE allele 6/ rym4_I	Ser57Phe, Ala61Val	192	9.1	47.3958
	BPR49_1_P3_16-5	0.0155	0.0235	resistant	+	heterozygous TTC/T + CGG + GCG + GTG + GC/TC	Phe + Arg + Ala + Val + Ala/Val	BE allele 6/ rym4_I	Ser57Phe, Ala61Val	190	9.5	50
	BPR49_1_P3_16-6	0.3965	0.7745	susceptible	+	homozygous TTC + CGG + GCG + GTG + GTC	Phe + Arg + Ala + Val + Val	BE allele 6	Ser57Phe, Ala61Val	334	14.5	43.4132
	BPR49_1_P3_16-7	0.4545	0.9095	susceptible	(+)	homozygous TTC + CGG + GCG + GTG + GTC	Phe + Arg + Ala + Val + Val	BE allele 6	Ser57Phe, Ala61Val	240	12.2	50.8333
	BPR49_1_P3_16-8	0.0165	0.0205	resistant	-	homozygous TTC + CGG + GCG + GTG + GCC	Phe + Arg + Ala + Val + Ala	rym4_I	Ser57Phe	219	10.9	49.7717
	BPR49_1_P3_16-9	0.5805	1.1225	susceptible	(+)	homozygous TTC + CGG + GCG + GTG + GCC	Phe + Arg + Ala + Val + Ala	rym4_I	Ser57Phe	220	11.4	51.8182
	BPR49_1_P3_16-10	0.4735	0.9585	susceptible	+	heterozygous TTC/T + C/TGG + GCG + GTG + GC/TC	Phe + Arg/ Trp + Ala + Val + Ala/Val	BE allele 4/ 6	Ser57Phe, Arg58Trp, Ala61Val	267	13.9	52.0599
	BPR49_1_P3_16-11	0.1695	0.3215	susceptible	+	homozygous TTC + CGG + GCG + GTG + GTC	Phe + Arg + Ala + Val + Val	BE allele 6	Ser57Phe, Ala61Val	358	20.1	56.1453
	BPR49_1_P3_16-12	0.4545	0.8995	susceptible	-	homozygous TTC + CGG + GCG + GTG + GTC	Phe + Arg + Ala + Val + Val	BE allele 6	Ser57Phe, Ala61Val	289	14.4	49.827
	BPR49_1_P3_16-13	0.0175	0.0275	resistant	-	homozygous TTC + CGG + GCG + GTG + GCC	Phe + Arg + Ala + Val + Ala	rym4_I	Ser57Phe	362	21.9	60.4972
Infection and ELISA controls					Remarks
Maris Otter	1	0.5165	1.0285	susceptible	Maris Otter (suscpetible reference genotype, infection control)
Maris Otter	2	0.4565	0.9115	susceptible
Maris Otter	3	0.4665	0.9325	susceptible
Maris Otter	4	0.7205	1.3755	susceptible
Maris Otter	5	0.7145	1.4215	susceptible
Maris Otter	6	0.5215	1.0215	susceptible
Maris Otter	7	0.4105	0.8345	susceptible			Infection rate: 27/31 = 87 %
Maris Otter	8	0.0195	0.0315	resistant
negative control		0.0065	0.0085	resistant	Erfa (resistant reference genotype, infection control)
negative control		0.0065	0.0115	resistant
Buffer		0.0095	0.0165	virus free	ELISA buffer blank
Buffer		0.0105	0.0195	virus free
positive control		0.5005	0.9905		BaMMV from infected plants for virus propagation
positive control		0.5085	0.9915

### Sheet: Batch2_M4
		ELISA
Origin	plant	60'	120'	phenotype	PCR hpt	sequencing	amoino acid residue	genetic allele	aa variant	grain number	total grain weight [g]	thousand grain weight [g]
M3: biallelic BE alleles 7 + 8	BPR 42/3 P4-3-2_1	0.142	-0.021	resistant	+	heterozygous AAC/T + GAG	Asn + Glu	BE allele 7	Gln161Glu	272	14.4	52.9412
transgenic	BPR 42/3 P4-3-2_2	1.43	2.479	susceptible	-	homozygous AAC + GAG	Asn + Glu	BE allele 7	Gln161Glu	301	14.71	48.8704
CDA4	BPR 42/3 P4-3-2_3	0.124	-0.036	resistant	+	homozygous AAC+ GAG	Asn + Glu	BE allele 7	Gln161Glu	293	15.16	51.7406
	BPR 42/3 P4-3-2_4	0.123	-0.039	resistant	+	homozygous AAC + GAG	Asn + Glu	BE allele 7	Gln161Glu	518	25.71	49.6332
	BPR 42/3 P4-3-2_5	0.003	0.225	resistant	+	heterozygous AAC/T +GAG	Asn + Glu	BE allele 7	Gln161Glu	289	14	48.4429
	BPR 42/3 P4-3-2_6	-0.018	0.184	resistant	+	homozygous AAC + GAG	Asn + Glu	BE allele 7	Gln161Glu	357	17.45	48.8796
	BPR 42/3 P4-3-2_7	-0.016	-0.043	resistant	+	homozygous AAC + GAG	Asn + Glu	BE allele 7	Gln161Glu	280	14.14	50.5
	BPR 42/3 P4-3-2_8	0.291	0.221	resistant	+	homozygous AAC + GAG	Asn + Glu	BE allele 7	Gln161Glu	414	20.24	48.8889
	BPR 42/3 P4-3-2_9	0.186	0.03	resistant	+	homozygous AAC + GAG	Asn + Glu	BE allele 7	Gln161Glu	234	10.64	45.4701
	BPR 42/3 P4-3-2_10	-0.017	-0.028	resistant	-	homozygous AAC + GAG	Asn + Glu	BE allele 7	Gln161Glu	271	13.21	48.7454
M3: homozygous BE allele 7	BPR 42/3 P4-3-4_1	0.231	-0.051	resistant	+	homozygous AAC + GAG	Asn + Glu	BE allele 7	Gln161Glu	199	10.78	54.1709
transgenic	BPR 42/3 P4-3-4_5	1.008	1.397	susceptible	+	chimeric AAC/G/T + GAG	Asn/ Lys + Glu	BE alleles 7 / 8	Gln161Glu / Asn160Lys, Gln161Glu	216	11.26	52.1296
CDA4	BPR 42/3 P4-3-4_8	0.262	-0.056	resistant	+	homozygous AAC + GAG	Asn + Glu	BE allele 7	Gln161Glu	329	15.68	47.6596
	BPR 42/3 P4-3-4_9	0.197	0.143	resistant	+	homozygous AAC + GAG	Asn + Glu	BE allele 7	Gln161Glu	336	14.93	44.4345
M3: heterozygous BE alleles 7 + 9	BPR 42/3 P4-7-12_1	0.018	-0.043	resistant	-	homozygous AAC + GAG	Asn + Glu	BE allele 7	Gln161Glu	359	19.07	53.1198
non-transgenic	BPR 42/3 P4-7-12_2	-0.025	-0.051	resistant	-	heterozygous AAC+ G/TAG	Asn + Glu/*	BE allele 7/9	Gln161Glu / Gln161*	374	18.26	48.8235
CDA4	BPR 42/3 P4-7-12_3	0.107	-0.04	resistant	-	homozygous AAC + GAG	Asn + Glu	BE allele 7	Gln161Glu	391	20	51.1509
	BPR 42/3 P4-7-12_4	-0.012	-0.036	resistant	-	heterozygous AAC+ G/TAG	Asn + Glu/*	BE allele 7/9	Gln161Glu / Gln161*	335	17	50.7463
	BPR 42/3 P4-7-12_5	0.196	-0.043	resistant	-	homozygous AAC + TAG	Asn + *	BE allele 9	Gln161*	4	0.11	27.5	03:05:02	segregation
	BPR 42/3 P4-7-12_6	0.262	-0.039	resistant	-	homozygous AAC + TAG	Asn + *	BE allele 9	Gln161*	25	0.94	37.6
	BPR 42/3 P4-7-12_7	0.291	0.14	resistant	-	homozygous AAC + GAG	Asn + Glu	BE allele 7	Gln161Glu	351	18.35	52.2792
	BPR 42/3 P4-7-12_8	0.16	0.27	resistant	-	heterozygous AAC+ G/TAG	Asn + Glu/*	BE allele 7/9	Gln161Glu / Gln161*	338	17.2	50.8876
	BPR 42/3 P4-7-12_9	-0.018	< 0,001	resistant	-	heterozygous AAC+ G/TAG	Asn + Glu/*	BE allele 7/9	Gln161Glu / Gln161*	375	19.12	50.9867
	BPR 42/3 P4-7-12_10	1.579	2.442	susceptible	-	heterozygous AAC+ G/TAG	Asn + Glu/*	BE allele 7/9	Gln161Glu / Gln161*	230	11.5	50
M3: homozygous BE allele 8	BPR 46 P3-7-1_1	0.127	-0.047	resistant	+	homozygous AAG + GAG	Lys + Glu	BE allele 8	Asn160Lys, Gln161Glu	435	23.23	53.4023
transgenic	BPR 46 P3-7-1_2	1.575	2.688	susceptible	+	homozygous AAG + GAG	Lys + Glu	BE allele 8	Asn160Lys, Gln161Glu	320	15.19	47.4688
CDA4	BPR 46 P3-7-1_3	-0.034	-0.059	resistant	+	homozygous AAG + GAG	Lys + Glu	BE allele 8	Asn160Lys, Gln161Glu	287	14	48.7805
	BPR 46 P3-7-1_4	-0.005	-0.005	resistant	+	n/a				326	17.19	52.7301
	BPR 46 P3-7-1_5	-0.005	-0.009	resistant	+	homozygous AAG + GAG	Lys + Glu	BE allele 8	Asn160Lys, Gln161Glu	402	20.2	50.2488
	BPR 46 P3-7-1_7	0.069	0.018	resistant	-	n/a				0	0
	BPR 46 P3-7-1_8	0.024	0.032	resistant	+	homozygous AAG + GAG	Lys + Glu	BE allele 8	Asn160Lys, Gln161Glu	330	15.56	47.1515
	BPR 46 P3-7-1_9	0.008	0.013	resistant	+	homozygous AAG + GAG	Lys + Glu	BE allele 8	Asn160Lys, Gln161Glu	342	19.15	55.9942
	BPR 46 P3-7-1_10	-0.035	-0.071	resistant	+	homozygous AAG + GAG	Lys + Glu	BE allele 8	Asn160Lys, Gln161Glu	349	20	57.3066
M3: homozygous BE allele 8	BPR 46 P3-7-7_1	-0.022	-0.021	resistant	+	homozygous AAG + GAG	Lys + Glu	BE allele 8	Asn160Lys, Gln161Glu	394	19.49	49.467
transgenic	BPR 46 P3-7-7_2	-0.012	-0.002	resistant	+	homozygous AAG + GAG	Lys + Glu	BE allele 8	Asn160Lys, Gln161Glu	321	15.8	49.2212
CDA4	BPR 46 P3-7-7_3	0.013	-0.025	resistant	+	homozygous AAG + GAG	Lys + Glu	BE allele 8	Asn160Lys, Gln161Glu	281	14.55	51.7794
	BPR 46 P3-7-7_4	-0.03	-0.064	resistant	+	homozygous AAG + GAG	Lys + Glu	BE allele 8	Asn160Lys, Gln161Glu	414	18.3	44.2029
	BPR 46 P3-7-7_5	-0.037	-0.069	resistant	+	homozygous AAG + GAG	Lys + Glu	BE allele 8	Asn160Lys, Gln161Glu	294	16.81	57.1769
	BPR 46 P3-7-7_6	-0.032	-0.065	resistant	+	homozygous AAG + GAG	Lys + Glu	BE allele 8	Asn160Lys, Gln161Glu	288	13.94	48.4028
	BPR 46 P3-7-7_7	-0.023	-0.07	resistant	+	homozygous AAG + GAG	Lys + Glu	BE allele 8	Asn160Lys, Gln161Glu	267	13.64	51.0861
	BPR 46 P3-7-7_8	-0.022	-0.065	resistant	+	homozygous AAG + GAG	Lys + Glu	BE allele 8	Asn160Lys, Gln161Glu	384	18.52	48.2292
	BPR 46 P3-7-7_9	-0.038	-0.065	resistant	+	homozygous AAG + GAG	Lys + Glu	BE allele 8	Asn160Lys, Gln161Glu	317	16.8	52.9968
	BPR 46 P3-7-7_10	0.999	1.805	susceptible	+	homozygous AAG + GAG	Lys + Glu	BE allele 8	Asn160Lys, Gln161Glu	237	11.22	47.3418
M3: heterozygous BE alleles rym4_I + 4	BPR 49/1 P1-20-1_1	-0.006	-0.025	resistant	+	homozygous TTC +TGG	Phe + Trp	BE allele 4	Ser57Phe, Arg58Trp	388	21.12	54.433
transgenic	BPR 49/1 P1-20-1_2	1.964	3.233	susceptible	+	heterozygous TTT+TGG/TTC+CGG	Phe + Trp/ Arg	BE alleles rym4_I / 4	Ser57Phe / Ser57Phe, Arg58Trp	311	15	48.2315
CDA1	BPR 49/1 P1-20-1_3	-0.02	-0.056	resistant	+	heterozygous TTC+TGG/ TTC+CGG	Phe + Trp/ Arg	BE alleles rym4_I / 4	Ser57Phe / Ser57Phe, Arg58Trp	457	23.87	52.2319
	BPR 49/1 P1-20-1_4	1.457	2.514	susceptible	+	homozygous TTC +TGG	Phe + Trp	BE allele 4	Ser57Phe, Arg58Trp	267	13.64	51.0861
	BPR 49/1 P1-20-1_5	0.024	-0.059	resistant	+	homozygous TTC +TGG	Phe + Trp	BE allele 4	Ser57Phe, Arg58Trp	378	20.3	53.7037
	BPR 49/1 P1-20-1_6	1.792	2.987	susceptible	+	heterozygous TTC+TGG/ TTC+CGG	Phe + Trp/ Arg	BE alleles rym4_I / 4	Ser57Phe / Ser57Phe, Arg58Trp	384	20.25	52.7344
	BPR 49/1 P1-20-1_7	-0.014	-0.044	resistant	+	homozygous TTC +TGG	Phe + Trp	BE allele 4	Ser57Phe, Arg58Trp	318	16.4	51.5723
	BPR 49/1 P1-20-1_8	1.951	3.208	susceptible	+	heterozygous TTC+TGG/ TTC+CGG	Phe + Trp/ Arg	BE alleles rym4_I / 4	Ser57Phe / Ser57Phe, Arg58Trp	303	14.44	47.6568
	BPR 49/1 P1-20-1_9	1.534	2.611	susceptible	+	homozygous TTC +TGG	Phe + Trp	BE allele 4	Ser57Phe, Arg58Trp	218	10	45.8716
	BPR 49/1 P1-20-1_10	-0.027	-0.055	resistant	+	heterozygous TTC+TGG/ TTC+CGG	Phe + Trp/ Arg	BE alleles rym4_I / 4	Ser57Phe / Ser57Phe, Arg58Trp	219	10.87	49.6347
M3: homozygous BE allele 6	BPR 49/1 P3-16-11_1	-0.024	-0.056	resistant	+	homozygous TTC + CGG + GCG + GTG + GTC	Phe + Arg + Ala + Val + Val	BE allele 6	Ser57Phe, Ala61Val	360	21.92	60.8889
transgenic	BPR 49/1 P3-16-11_2	-0.029	-0.063	resistant	+	homozygous TTC + CGG + GCG + GTG + GTC	Phe + Arg + Ala + Val + Val	BE allele 6	Ser57Phe, Ala61Val	312	16.65	53.3654
CDA1	BPR 49/1 P3-16-11_3	-0.026	-0.063	resistant	+	homozygous TTC + CGG + GCG + GTG + GTC	Phe + Arg + Ala + Val + Val	BE allele 6	Ser57Phe, Ala61Val	460	23.77	51.6739
	BPR 49/1 P3-16-11_4	-0.027	-0.055	resistant	+	homozygous TTC + CGG + GCG + GTG + GTC	Phe + Arg + Ala + Val + Val	BE allele 6	Ser57Phe, Ala61Val	369	22.2	60.1626
	BPR 49/1 P3-16-11_5	1.8	2.987	susceptible	+	homozygous TTC + CGG + GCG + GTG + GTC	Phe + Arg + Ala + Val + Val	BE allele 6	Ser57Phe, Ala61Val	389	20.92	53.7789
	BPR 49/1 P3-16-11_6	-0.013	-0.018	resistant	+	homozygous TTC + CGG + GCG + GTG + GTC	Phe + Arg + Ala + Val + Val	BE allele 6	Ser57Phe, Ala61Val	356	19.32	54.2697
	BPR 49/1 P3-16-11_7	-0.007	-0.025	resistant	+	homozygous TTC + CGG + GCG + GTG + GTC	Phe + Arg + Ala + Val + Val	BE allele 6	Ser57Phe, Ala61Val	357	20.65	57.8431
	BPR 49/1 P3-16-11_8	1.157	2.054	susceptible	+	homozygous TTC + CGG + GCG + GTG + GTC	Phe + Arg + Ala + Val + Val	BE allele 6	Ser57Phe, Ala61Val	321	17.4	54.2056
	BPR 49/1 P3-16-11_9	-0.031	-0.055	resistant	-	homozygous TTC + CGG + GCG + GTG + GTC	Phe + Arg + Ala + Val + Val	BE allele 6	Ser57Phe, Ala61Val	462	25.32	54.8052
	BPR 49/1 P3-16-11_10	-0.028	-0.059	resistant	+	homozygous TTC + CGG + GCG + GTG + GTC	Phe + Arg + Ala + Val + Val	BE allele 6	Ser57Phe, Ala61Val	379	21.7	57.2559
	Igri_24	-0.021	-0.055	resistant	-	wt				215	9.3	43.2558
	Igri_25	-0.025	-0.048	resistant	-					244	12.42	50.9016
	Igri_26	-0.019	-0.034	resistant	-	wt				314	15.88	50.5732
	Igri_27	1.886	3.134	susceptible	-					198	9.68	48.8889
	Igri_28	-0.021	-0.051	resistant	-					308	16.05	52.1104
	Igri_29	1.202	2.148	susceptible	-					0	0
	Igri_30	-0.018	-0.05	resistant	-					335	16.18	48.2985
Infection and ELISA controls					Remarks
Uschi	1	1.44	2.562	susceptible	Uschi (suscpetible reference genotype, infection control)
Uschi	2	0.029	-0.025	resistant
Uschi	3	1.375	2.382	susceptible
Uschi	4	1.506	2.382	susceptible
Uschi	5	2.408	3.364	susceptible
Uschi	6	2.156	3.26	susceptible
Uschi	7	2.179	3.291	susceptible
Buffer		0.003	-0.044		ELISA buffer blank
Puffer		0.052	-0.057
negative control		0.041	0.07		Erfa (reistant reference genotype, infection control)
negative control		0.091	0.004
positive control		2.76	3.683		BaMMV from infected plants for virus propagation
positive control		3.227	3.76
Uschi	8	2.216	3.398	susceptible	Uschi (suscpetible reference genotype, infection control)
Uschi	9	1.933	3.183	susceptible
Uschi	10	2.234	3.477	susceptible
Uschi	11	-0.025	-0.05	resistant
Uschi	12	0.013	-0.052	resistant
Uschi	13	1.517	2.603	susceptible
Uschi	14	-0.029	-0.061	resistant			Infection rate: 12/21 = 57 %
Buffer		-0.017	-0.039		ELISA buffer blank
negative control		-0.023	-0.041		Erfa (resistant reference genotype, infection control)
negative control		0.003	-0.042
positive control		2.537	3.634		BaMMV from infected plants for virus propagation
positive control		2.127	3.313

### Sheet: summary_all_homozygous
all homozygous plant data, input for statistical analysis in R
plant	phenotype	genotype	grain_number	total_grain_weight	TGW
Igri_1	susceptible	wild-type	170	7.4	43.5294
Igri_2	susceptible	wild-type	155	6.8	43.871
Igri_3	susceptible	wild-type	260	12.4	47.6923
Igri_4	susceptible	wild-type	222	10.4	46.8468
Igri_5	susceptible	wild-type	174	8.5	48.8506
Igri_6	susceptible	wild-type	174	6.7	38.5057
Igri_7	susceptible	wild-type	106	4.9	46.2264
Igri_8	susceptible	wild-type	238	9.5	39.916
BPR41_1_P3_7-1	susceptible	rym4_I	155	7.6	49.0323
BPR41_1_P3_7-2	susceptible	rym4_I	240	11.3	47.0833
BPR41_1_P3_7-3	susceptible	rym4_I	259	12.6	48.6486
BPR41_1_P3_7-4	susceptible	rym4_I	207	9.4	45.4106
BPR41_1_P3_7-5	susceptible	rym4_I	197	10.4	52.7919
BPR41_1_P3_7-6	susceptible	rym4_I	183	9.3	50.8197
BPR41_1_P3_7-7	susceptible	rym4_I	211	10.6	50.237
BPR41_1_P3_7-8	susceptible	rym4_I	294	14.1	47.9592
BPR41_1_P3_7-9	susceptible	rym4_I	248	11.3	45.5645
BPR41_1_P3_7-10	susceptible	rym4_I	141	7.6	53.9007
BPR41_1_P3_7-11	susceptible	rym4_I	159	8.7	54.717
BPR41_1_P3_7-12	susceptible	rym4_I	217	10.6	48.8479
BPR41_1_P3_7-13	susceptible	rym4_I	346	16	46.2428
BPR41_1_P3_7-14	susceptible	rym4_I	154	8.3	53.8961
BPR41_1_P3_7-15	susceptible	rym4_I	149	8.3	55.7047
BPR41_1_P3_9-1	susceptible	rym4_I	176	8.7	49.4318
BPR41_1_P3_9-2	susceptible	rym4_I	203	10.3	50.7389
BPR41_1_P3_9-3	susceptible	rym4_I	345	18	52.1739
BPR41_1_P3_9-4	susceptible	rym4_I	225	10.8	48
BPR41_1_P3_9-5	susceptible	rym4_I	215	11.3	52.5581
BPR41_1_P3_9-6	susceptible	rym4_I	237	11.2	47.2574
BPR41_1_P3_9-7	susceptible	rym4_I	247	12.6	51.0121
BPR41_1_P3_9-8	susceptible	rym4_I	349	15.6	44.6991
BPR41_1_P3_9-9	resistant	rym4_I	207	11.2	54.1063
BPR41_1_P3_9-10	susceptible	rym4_I	200	8.3	41.5
BPR41_1_P3_9-11	susceptible	rym4_I	163	9.2	56.4417
BPR41_1_P3_9-12	susceptible	rym4_I	238	10.6	44.5378
BPR41_1_P3_9-13	susceptible	rym4_I	398	20	50.2513
BPR41_1_P3_11-1	susceptible	BE_allele_1	277	14.1	50.9025
BPR41_1_P3_11-2	susceptible	BE_allele_1	189	10.6	56.0847
BPR41_1_P3_11-3	susceptible	BE_allele_1	283	13	45.9364
BPR41_1_P3_11-4	susceptible	BE_allele_1	209	10.4	49.7608
BPR41_1_P3_11-5	susceptible	BE_allele_1	310	15	48.3871
BPR41_1_P3_11-6	susceptible	BE_allele_1	188	9.7	51.5957
BPR41_1_P3_11-7	susceptible	BE_allele_1	263	13.5	51.3308
BPR41_1_P3_11-9	susceptible	BE_allele_1	343	16.9	49.2711
BPR41_1_P3_11-10	susceptible	BE_allele_1	371	17.3	46.6307
BPR41_1_P3_11-12	susceptible	BE_allele_1	250	12.2	48.8
BPR41_1_P3_12-3	resistant	BE_allele_3	319	14.8	46.395
BPR41_1_P3_12-5	susceptible	BE_allele_3	215	10.8	50.2326
BPR42_3_P4_3-1	resistant	BE_allele_7	240	11	45.8333
BPR42_3_P4_3-3	resistant	BE_allele_7	375	16.3	43.4667
BPR42_3_P4_3-4	resistant	BE_allele_7	279	12.7	45.5197
BPR42_3_P4_3-5	susceptible	BE_allele_7	161	8.4	52.1739
BPR42_3_P4_3-6	resistant	BE_allele_7	169	8.3	49.1124
BPR42_3_P4_3-7	susceptible	BE_allele_7	257	10.9	42.4125
BPR42_3_P4_3-8	resistant	BE_allele_7	303	15.1	49.835
BPR42_3_P4_3-9	susceptible	BE_allele_7	168	7.6	45.2381
Igri-9	susceptible	wild-type	181	9	49.7238
Igri-10	resistant	wild-type	227	9.6	42.2907
Igri-11	susceptible	wild-type	211	10.6	50.237
Igri-12	resistant	wild-type	328	14.5	44.2073
Igri-13	susceptible	wild-type	264	10.9	41.2879
Igri-14	susceptible	wild-type	215	10.2	47.4419
Igri-15	susceptible	wild-type	234	11	47.0085
Igri-16	susceptible	wild-type	234	10.5	44.8718
BPR42_3_P4_7-2	resistant	BE_allele_9	34	0.9	26.4706
BPR42_3_P4_7-3	resistant	BE_allele_7	249	10.4	41.7671
BPR42_3_P4_7-4	resistant	BE_allele_9	70	2.4	34.2857
BPR42_3_P4_7-6	resistant	BE_allele_7	362	14.6	40.3315
BPR42_3_P4_7-8	resistant	BE_allele_7	238	9.7	40.7563
BPR42_3_P4_7-13	resistant	BE_allele_9	49	1.7	34.6939
BPR44_1_P1_16-3	susceptible	wild-type	263	12.5	47.5285
BPR44_1_P1_16-6	susceptible	rym4_I	98	4.8	48.9796
BPR44_1_P1_16-7	resistant	rym4_I	188	7.9	42.0213
BPR46_P2_19-1	susceptible	BE_allele_9	280	13.6	48.5714
BPR46_P2_19-3	resistant	BE_allele_9	105	4.6	43.8095
BPR46_P2_19-5	resistant	BE_allele_9	65	2.4	36.9231
BPR46_P2_19-6	resistant	BE_allele_9	106	4.7	44.3396
BPR46_P2_19-8	resistant	BE_allele_9	373	16	42.8954
BPR46_P2_19-10	resistant	BE_allele_9	98	4.2	42.8571
BPR46_P2_19-13	susceptible	BE_allele_9	208	9.2	44.2308
BPR46_P3_7-1	susceptible	BE_allele_8	399	16.6	41.604
BPR46_P3_7-2	susceptible	BE_allele_8	227	10.5	46.2555
BPR46_P3_7-7	resistant	BE_allele_8	240	11.6	48.3333
BPR49_1_P1_20-2	resistant	BE_allele_4	283	12.6	44.523
BPR49_1_P1_20-6	resistant	BE_allele_4	140	6.2	44.2857
BPR49_1_P1_20-7	susceptible	rym4_I	230	11.6	50.4348
BPR49_1_P1_20-8	susceptible	BE_allele_4	131	5.6	42.7481
BPR49_1_P1_20-9	resistant	BE_allele_4	204	10.8	52.9412
BPR49_1_P1_20-10	resistant	BE_allele_4	127	6.4	50.3937
BPR49_1_P1_20-11	susceptible	rym4_I	103	4.3	41.7476
Igri_17	susceptible	wild-type	140	6.4	45.7143
Igri_18	resistant	wild-type	129	6.3	48.8372
Igri_19	susceptible	wild-type	249	10.9	43.7751
Igri_20	susceptible	wild-type	164	8.6	52.439
Igri_21	susceptible	wild-type	170	8.7	51.1765
Igri_22	susceptible	wild-type	163	7.8	47.8528
Igri_23	susceptible	wild-type	149	7	46.9799
BPR49_1_P3_1-4	susceptible	rym4_I	165	8.1	49.0909
BPR49_1_P3_1-5	susceptible	BE_allele_4	140	5.9	42.1429
BPR49_1_P3_1-7	susceptible	rym4_I	217	10.4	47.9263
BPR49_1_P3_1-10	susceptible	rym4_I	181	8.8	48.6188
BPR49_1_P3_1-11	susceptible	BE_allele_4	234	16.5	70.5128
BPR49_1_P3_1-13	resistant	BE_allele_4	148	7.2	48.6486
BPR49_1_P3_1-14	susceptible	rym4_I	168	8.9	52.9762
BPR49_1_P3_16-6	susceptible	BE_allele_6	334	14.5	43.4132
BPR49_1_P3_16-7	susceptible	BE_allele_6	240	12.2	50.8333
BPR49_1_P3_16-8	resistant	rym4_I	219	10.9	49.7717
BPR49_1_P3_16-9	susceptible	rym4_I	220	11.4	51.8182
BPR49_1_P3_16-11	susceptible	BE_allele_6	358	20.1	56.1453
BPR49_1_P3_16-12	susceptible	BE_allele_6	289	14.4	49.827
BPR49_1_P3_16-13	resistant	rym4_I	362	21.9	60.4972
BPR_42_3_P4-3-2_1	resistant	BE_allele_7	272	14.4	52.9412
BPR_42_3_P4-3-2_2	susceptible	BE_allele_7	301	14.71	48.8704
BPR_42_3_P4-3-2_3	resistant	BE_allele_7	293	15.16	51.7406
BPR_42_3_P4-3-2_4	resistant	BE_allele_7	518	25.71	49.6332
BPR_42_3_P4-3-2_5	resistant	BE_allele_7	289	14	48.4429
BPR_42_3_P4-3-2_6	resistant	BE_allele_7	357	17.45	48.8796
BPR_42_3_P4-3-2_7	resistant	BE_allele_7	280	14.14	50.5
BPR_42_3_P4-3-2_8	resistant	BE_allele_7	414	20.24	48.8889
BPR_42_3_P4-3-2_9	resistant	BE_allele_7	234	10.64	45.4701
BPR_42_3_P4-3-2_10	resistant	BE_allele_7	271	13.21	48.7454
BPR_42_3_P4-3-4_1	resistant	BE_allele_7	199	10.78	54.1709
BPR_42_3_P4-3-4_8	resistant	BE_allele_7	329	15.68	47.6596
BPR_42_3_P4-3-4_9	resistant	BE_allele_7	336	14.93	44.4345
BPR_42_3_P4-7-12_1	resistant	BE_allele_7	359	19.07	53.1198
BPR_42_3_P4-7-12_3	resistant	BE_allele_7	391	20	51.1509
BPR_42_3_P4-7-12_5	resistant	BE_allele_9	4	0.11	27.5
BPR_42_3_P4-7-12_6	resistant	BE_allele_9	25	0.94	37.6
BPR_42_3_P4-7-12_7	resistant	BE_allele_7	351	18.35	52.2792
BPR_46_P3-7-1_1	resistant	BE_allele_8	435	23.23	53.4023
BPR_46_P3-7-1_2	susceptible	BE_allele_8	320	15.19	47.4688
BPR_46_P3-7-1_3	resistant	BE_allele_8	287	14	48.7805
BPR_46_P3-7-1_5	resistant	BE_allele_8	402	20.2	50.2488
BPR_46_P3-7-1_8	resistant	BE_allele_8	330	15.56	47.1515
BPR_46_P3-7-1_9	resistant	BE_allele_8	342	19.15	55.9942
BPR_46_P3-7-1_10	resistant	BE_allele_8	349	20	57.3066
BPR_46_P3-7-7_1	resistant	BE_allele_8	394	19.49	49.467
BPR_46_P3-7-7_2	resistant	BE_allele_8	321	15.8	49.2212
BPR_46_P3-7-7_3	resistant	BE_allele_8	281	14.55	51.7794
BPR_46_P3-7-7_4	resistant	BE_allele_8	414	18.3	44.2029
BPR_46_P3-7-7_5	resistant	BE_allele_8	294	16.81	57.1769
BPR_46_P3-7-7_6	resistant	BE_allele_8	288	13.94	48.4028
BPR_46_P3-7-7_7	resistant	BE_allele_8	267	13.64	51.0861
BPR_46_P3-7-7_8	resistant	BE_allele_8	384	18.52	48.2292
BPR_46_P3-7-7_9	resistant	BE_allele_8	317	16.8	52.9968
BPR_46_P3-7-7_10	susceptible	BE_allele_8	237	11.22	47.3418
BPR_49_1_P1-20-1_1	resistant	BE_allele_4	388	21.12	54.433
BPR_49_1_P1-20-1_4	susceptible	BE_allele_4	267	13.64	51.0861
BPR_49_1_P1-20-1_5	resistant	BE_allele_4	378	20.3	53.7037
BPR_49_1_P1-20-1_7	resistant	BE_allele_4	318	16.4	51.5723
BPR_49_1_P1-20-1_9	susceptible	BE_allele_4	218	10	45.8716
BPR_49_1_P3-16-11_1	resistant	BE_allele_6	360	21.92	60.8889
BPR_49_1_P3-16-11_2	resistant	BE_allele_6	312	16.65	53.3654
BPR_49_1_P3-16-11_3	resistant	BE_allele_6	460	23.77	51.6739
BPR_49_1_P3-16-11_4	resistant	BE_allele_6	369	22.2	60.1626
BPR_49_1_P3-16-11_5	susceptible	BE_allele_6	389	20.92	53.7789
BPR_49_1_P3-16-11_6	resistant	BE_allele_6	356	19.32	54.2697
BPR_49_1_P3-16-11_7	resistant	BE_allele_6	357	20.65	57.8431
BPR_49_1_P3-16-11_8	susceptible	BE_allele_6	321	17.4	54.2056
BPR_49_1_P3-16-11_9	resistant	BE_allele_6	462	25.32	54.8052
BPR_49_1_P3-16-11_10	resistant	BE_allele_6	379	21.7	57.2559
Igri_24	resistant	wild-type	215	9.3	43.2558
Igri_25	resistant	wild-type	244	12.42	50.9016
Igri_26	resistant	wild-type	314	15.88	50.5732
Igri_27	susceptible	wild-type	198	9.68	48.8889
Igri_28	resistant	wild-type	308	16.05	52.1104
Igri_29	susceptible	wild-type	0	0	0
Igri_30	resistant	wild-type	335	16.18	48.2985
